# High-throughput Automated Muropeptide Analysis (HAMA) Reveals Peptidoglycan Composition of Gut Microbial Cell Walls

**DOI:** 10.1101/2023.04.17.537164

**Authors:** Ya-Chen Hsu, Pin-Rui Su, Lin-Jie Huang, Kum-Yi Cheng, Chun-hsien Chen, Cheng-Chih Hsu

## Abstract

Peptidoglycan (PGN), a net-like polymer constituted by muropeptides, provides protection for microorganisms and has been one of the major targets for antibiotics for decades. Researchers have explored host-microbiome interactions through PGN recognition systems and discovered key muropeptides modulating host responses. However, most common characterization techniques for muropeptides are labor-intensive and require manual analysis of mass spectra due to the complex cross-linked PGN structures. Each species has unique moiety modifications and inter-/intra-bridges, which further complicates the structural analysis of PGN. Here, we developed a high-throughput automated muropeptide analysis (HAMA) platform leveraging tandem mass spectrometry and *in silico* muropeptide MS/MS fragmentation matching to comprehensively identify muropeptide structures, quantify their abundance, and infer PGN cross-linking types. We demonstrated the effectiveness of the HAMA platform using well-characterized PGNs from *E. coli* and *S. aureus* and further applied it to common gut bacteria including species of *Bifidobacterium, Bacteroides, Lactobacillus, Enterococcus,* and *Akkermansia.* We thoroughly explored their PGN structures accurately identified muropeptide mono-/multi-mers, and even unambiguously discriminated the structural isomers via the HAMA platform. Furthermore, we found that the cell stiffness may be correlated to the compactness of the PGN structures through the length of interpeptide bridges or the site of transpeptidation within *Bifidobacterium* species. In summary, the HAMA framework exhibits an automated, intuitive, and accurate analysis of PGN compositions, which may serve as a potential tool to investigate the post-synthetic modifications of saccharides, the variation in interpeptide bridges, and the types of cross-linking within bacterial PGNs.
