## Supplementary material for "High-throughput Automated Muropeptide Analysis (HAMA) Reveals Peptidoglycan Composition of Gut Microbial Cell Walls": Table 1 - source data 1

### Sheet: 工作表1
Index	Feature_mz	Charge_state	MW	RT	Int	Area	Start_scan	End_scan	Seq	Theo_MW	err	Class	Mod	Formula	Matched_pks	MPS	Cos_similarity	MS2_Cov	Top50_Per	Top10_Per	All_scan_1	All_scan_2	All_scan_3	All_scan_4	All_scan_5	All_scan_6	All_scan_7	All_scan_8	Main_scan	Score
1- 1	641.778	1	640.771	2.0403	624821	2.32915e+06	583	600	No ID	0	0		0		0	0	0	0	0	0										0
1- 2	400.901	1	399.893	2.0403	290264	1.35087e+06	583	605	No ID	0	0		0		0	0	0	0	0	0										0
1- 3	543.803	1	542.796	2.0403	305441	1.12458e+06	583	600	No ID	0	0		0		0	0	0	0	0	0										0
1- 4	445.119	1	444.112	2.0493	386490	1.57383e+06	578	597	No ID	0	0		0		0	0	0	0	0	0										0
1- 5	414.883	1	413.876	2.0819	383309	720563	591	600	No ID	0	0		0		0	0	0	0	0	0										0
1- 6	641.778	1	640.771	2.12488	678409	1.75084e+06	600	611	No ID	0	0		0		0	0	0	0	0	0										0
1- 7	543.803	1	542.796	2.12488	321003	850006	600	611	No ID	0	0		0		0	0	0	0	0	0										0
1- 8	400.901	1	399.894	2.12488	257718	759029	605	618	No ID	0	0		0		0	0	0	0	0	0										0
1- 9	445.119	1	444.112	2.1402	378024	1.45109e+06	597	613	No ID	0	0		0		0	0	0	0	0	0										0
1- 10	400.901	1	399.894	2.1864	252719	508829	618	626	No ID	0	0		0		0	0	0	0	0	0										0
1- 11	641.779	1	640.771	2.19538	780378	2.68712e+06	611	626	No ID	0	0		0		0	0	0	0	0	0										0
1- 12	414.883	1	413.876	2.19538	410699	2.4118e+06	600	626	No ID	0	0		0		0	0	0	0	0	0										0
1- 13	543.803	1	542.796	2.19538	391765	1.31793e+06	611	626	No ID	0	0		0		0	0	0	0	0	0										0
1- 14	448.835	1	447.827	2.19538	261781	392897	622	630	No ID	0	0		0		0	0	0	0	0	0										0
1- 15	445.119	1	444.112	2.21312	391670	2.23533e+06	613	637	No ID	0	0		0		0	0	0	0	0	0										0
1- 16	641.778	1	640.771	2.25035	912263	2.91198e+06	626	640	No ID	0	0		0		0	0	0	0	0	0										0
1- 17	414.884	1	413.876	2.25035	474005	1.92818e+06	626	644	No ID	0	0		0		0	0	0	0	0	0										0
1- 18	543.803	1	542.796	2.25035	452732	1.79223e+06	626	644	No ID	0	0		0		0	0	0	0	0	0										0
1- 19	400.901	1	399.893	2.25035	250493	1.02594e+06	626	644	No ID	0	0		0		0	0	0	0	0	0										0
1- 20	445.119	1	444.112	2.27678	381319	796069	637	647	No ID	0	0		0		0	0	0	0	0	0										0
1- 21	641.778	1	640.771	2.3151	1.03973e+06	3.46937e+06	640	657	No ID	0	0		0		0	0	0	0	0	0										0
1- 22	543.803	1	542.796	2.3151	472562	2.6658e+06	644	671	No ID	0	0		0		0	0	0	0	0	0										0
1- 23	414.884	1	413.877	2.3151	504444	1.8075e+06	644	661	No ID	0	0		0		0	0	0	0	0	0										0
1- 24	400.901	1	399.893	2.3151	249375	1.14038e+06	644	667	No ID	0	0		0		0	0	0	0	0	0										0
1- 25	448.834	1	447.827	2.3151	290835	629036	644	657	No ID	0	0		0		0	0	0	0	0	0										0
1- 26	416.205	3	1245.59	2.33297	1.04153e+06	5.11341e+06	630	710	No ID	0	0		0		0	0	0	0	0	0										0
1- 27	623.803	2	1245.59	2.33297	267331	1.28231e+06	640	702	No ID	0	0		0		0	0	0	0	0	0										0
1- 28	445.119	1	444.112	2.35333	386902	3.03451e+06	647	684	No ID	0	0		0		0	0	0	0	0	0										0
1- 29	641.778	1	640.771	2.38818	1.10185e+06	7.18058e+06	657	689	No ID	0	0		0		0	0	0	0	0	0										0
1- 30	414.884	1	413.876	2.38818	528131	2.93253e+06	661	689	No ID	0	0		0		0	0	0	0	0	0										0
1- 31	400.901	1	399.893	2.38818	249267	1.21185e+06	667	694	No ID	0	0		0		0	0	0	0	0	0										0
1- 32	400.901	1	399.893	2.38818	249267	1.21185e+06	667	694	No ID	0	0		0		0	0	0	0	0	0										0
1- 33	543.803	1	542.796	2.39877	512452	2.01263e+06	671	689	No ID	0	0		0		0	0	0	0	0	0										0
1- 34	448.835	1	447.827	2.39877	284406	1.14275e+06	661	684	No ID	0	0		0		0	0	0	0	0	0										0
1- 35	445.119	1	444.112	2.44788	371289	1.03877e+06	684	696	No ID	0	0		0		0	0	0	0	0	0										0
1- 36	641.778	1	640.771	2.47632	1.08898e+06	4.80424e+06	689	710	No ID	0	0		0		0	0	0	0	0	0										0
1- 37	543.803	1	542.796	2.47632	487168	2.23458e+06	689	710	No ID	0	0		0		0	0	0	0	0	0										0
1- 38	414.884	1	413.877	2.47632	471779	2.17449e+06	689	710	No ID	0	0		0		0	0	0	0	0	0										0
1- 39	445.119	1	444.112	2.53378	384331	2.88232e+06	696	728	No ID	0	0		0		0	0	0	0	0	0										0
1- 40	543.803	1	542.796	2.56715	458173	2.2367e+06	710	730	No ID	0	0		0		0	0	0	0	0	0										0
1- 41	448.835	1	447.827	2.56715	232092	790183	715	733	No ID	0	0		0		0	0	0	0	0	0										0
1- 42	641.778	1	640.771	2.579	993499	5.63406e+06	710	734	No ID	0	0		0		0	0	0	0	0	0										0
1- 43	414.884	1	413.877	2.579	445880	2.11898e+06	710	730	No ID	0	0		0		0	0	0	0	0	0										0
1- 44	445.119	1	444.112	2.62055	375484	556107	728	734	No ID	0	0		0		0	0	0	0	0	0										0
1- 45	543.803	1	542.796	2.63113	415583	1.15312e+06	730	745	No ID	0	0		0		0	0	0	0	0	0										0
1- 46	414.884	1	413.877	2.63767	373661	1.60129e+06	730	753	No ID	0	0		0		0	0	0	0	0	0										0
1- 47	641.778	1	640.771	2.64765	806690	2.72544e+06	734	753	No ID	0	0		0		0	0	0	0	0	0										0
1- 48	560.626	2	1119.24	2.67583	411831	2.54315e+06	725	806	No ID	0	0		0		0	0	0	0	0	0										0
1- 49	436.193	2	870.371	2.69095	12062385	7.12041e+07	717	943	B-M-l(-A-E-H)	870.371	-0.604603	nM3	0	C34H58O20N6	14	0.56	0.320399	100	56	60	727	743	763	779	791	805	819		743	0.880399
1- 50	668.297	1	667.29	2.69095	1.80122e+06	1.07482e+07	720	832	M-l(-A-E-H)	667.291	1.63942	nM3	1	C26H45O15N5	17	0.85	0.217854	100	66	50	736	754	772	786					754	1.06785
1- 51	447.183	2	892.351	2.69095	522460	2.99416e+06	723	814	No ID	0	0		0		0	0	0	0	0	0										0
1- 52	871.376	1	870.368	2.69095	584358	2.24284e+06	725	762	B-M-l(-A-E-H)	870.371	2.48498	nM3	0	C34H58O20N6	14	0.56	0.298306	100	56	80	741	759							741	0.858306
1- 53	511.635	2	1021.26	2.69095	367096	2.12309e+06	723	803	No ID	0	0		0		0	0	0	0	0	0										0
1- 54	462.647	2	923.279	2.69095	371745	1.73583e+06	730	768	No ID	0	0		0		0	0	0	0	0	0										0
1- 55	445.119	1	444.112	2.70022	411371	2.81767e+06	734	775	No ID	0	0		0		0	0	0	0	0	0										0
1- 56	464.152	2	926.29	2.70022	225630	1.33667e+06	725	798	No ID	0	0		0		0	0	0	0	0	0										0
1- 57	414.884	1	413.876	2.71513	331204	1.06985e+06	753	771	No ID	0	0		0		0	0	0	0	0	0										0
1- 58	641.778	1	640.771	2.7366	776097	2.40528e+06	753	771	No ID	0	0		0		0	0	0	0	0	0										0
1- 59	414.884	1	413.877	2.77077	356242	1.19271e+06	771	787	No ID	0	0		0		0	0	0	0	0	0										0
1- 60	543.803	1	542.796	2.78135	386794	4.39535e+06	753	809	No ID	0	0		0		0	0	0	0	0	0										0
1- 61	445.119	1	444.112	2.78135	357838	875497	775	787	No ID	0	0		0		0	0	0	0	0	0										0
1- 62	641.778	1	640.771	2.80015	763946	5.0084e+06	771	801	No ID	0	0		0		0	0	0	0	0	0										0
1- 63	414.883	1	413.876	2.82685	323827	532555	787	794	No ID	0	0		0		0	0	0	0	0	0										0
1- 64	641.778	1	640.771	2.88117	743441	3.38651e+06	801	821	No ID	0	0		0		0	0	0	0	0	0										0
1- 65	414.884	1	413.877	2.88117	318966	1.93875e+06	794	821	No ID	0	0		0		0	0	0	0	0	0										0
1- 66	410.866	3	1229.58	2.91705	500622	3.07585e+06	783	849	No ID	0	0		0		0	0	0	0	0	0										0
1- 67	445.119	1	444.112	2.91705	375640	2.16846e+06	787	814	No ID	0	0		0		0	0	0	0	0	0										0
1- 68	543.803	1	542.796	2.92607	364437	2.09606e+06	809	835	No ID	0	0		0		0	0	0	0	0	0										0
1- 69	641.779	1	640.771	2.9755	697264	2.56593e+06	821	837	No ID	0	0		0		0	0	0	0	0	0										0
1- 70	479.708	2	957.402	2.9755	329816	1.92672e+06	803	875	No ID	0	0		0		0	0	0	0	0	0										0
1- 71	414.885	1	413.877	2.9755	305712	1.28636e+06	821	839	No ID	0	0		0		0	0	0	0	0	0										0
1- 72	445.119	1	444.112	2.99647	365316	1.37002e+06	814	833	No ID	0	0		0		0	0	0	0	0	0										0
1- 73	641.779	1	640.771	3.04033	661564	2.59333e+06	837	853	No ID	0	0		0		0	0	0	0	0	0										0
1- 74	543.803	1	542.796	3.04033	333610	1.48255e+06	835	853	No ID	0	0		0		0	0	0	0	0	0										0
1- 75	414.884	1	413.877	3.04033	283437	1.41374e+06	839	860	No ID	0	0		0		0	0	0	0	0	0										0
1- 76	641.778	1	640.771	3.10338	597569	2.20895e+06	853	870	No ID	0	0		0		0	0	0	0	0	0										0
1- 77	543.803	1	542.796	3.11393	304734	1.15823e+06	853	870	No ID	0	0		0		0	0	0	0	0	0										0
1- 78	445.119	1	444.112	3.11393	354537	767608	853	865	No ID	0	0		0		0	0	0	0	0	0										0
1- 79	414.884	1	413.877	3.12942	256184	1.00746e+06	860	883	No ID	0	0		0		0	0	0	0	0	0										0
1- 80	464.703	2	927.392	3.17293	7.04216e+06	4.46102e+07	842	1055	B-M-l(-A-E-H-G)	927.392	0.253931	nM4	0	C36H61O21N7	11	0.354839	0.291397	100	46	70	855	871	892	908	921	933			871	0.646236
1- 81	725.32	1	724.313	3.17293	611099	3.52235e+06	849	941	M-l(-A-E-H-G)	724.313	-0.283617	nM4	1	C28H48O16N6	15	0.576923	0.141083	100	36	20	864	884	902						884	0.718006
1- 82	491.159	2	980.304	3.17293	354187	2.00769e+06	856	923	No ID	0	0		0		0	0	0	0	0	0										0
1- 83	540.147	2	1078.28	3.17293	250114	1.52358e+06	849	925	No ID	0	0		0		0	0	0	0	0	0										0
1- 84	641.778	1	640.771	3.17293	535594	1.27112e+06	870	883	No ID	0	0		0		0	0	0	0	0	0										0
1- 85	543.803	1	542.796	3.17293	280094	660419	870	883	No ID	0	0		0		0	0	0	0	0	0										0
1- 86	589.137	2	1176.26	3.18407	209876	1.28458e+06	849	920	No ID	0	0		0		0	0	0	0	0	0										0
1- 87	641.778	1	640.771	3.2246	529411	1.28862e+06	883	897	No ID	0	0		0		0	0	0	0	0	0										0
1- 88	415.864	3	1244.57	3.2246	208237	1.24174e+06	862	930	No ID	0	0		0		0	0	0	0	0	0										0
1- 89	543.803	1	542.796	3.2246	284716	1.19665e+06	883	905	No ID	0	0		0		0	0	0	0	0	0										0
1- 90	410.193	2	818.371	3.2351	247001	1.13847e+06	870	925	No ID	0	0		0		0	0	0	0	0	0										0
1- 91	445.121	1	444.114	3.24567	370062	543846	894	905	No ID	0	0		0		0	0	0	0	0	0										0
1- 92	543.803	1	542.796	3.29363	281408	1.09904e+06	905	922	No ID	0	0		0		0	0	0	0	0	0										0
1- 93	414.885	1	413.878	3.31303	245922	1.71931e+06	894	927	No ID	0	0		0		0	0	0	0	0	0										0
1- 94	641.779	1	640.772	3.32493	481446	2.57158e+06	897	922	No ID	0	0		0		0	0	0	0	0	0										0
1- 95	513.176	1	512.169	3.35833	646062	2.93106e+06	905	964	No ID	0	0		0		0	0	0	0	0	0										0
1- 96	543.803	1	542.796	3.36723	253285	1.3172e+06	922	943	No ID	0	0		0		0	0	0	0	0	0										0
1- 97	445.119	1	444.112	3.36723	333841	667750	920	930	No ID	0	0		0		0	0	0	0	0	0										0
1- 98	641.779	1	640.771	3.38658	502216	2.43651e+06	922	943	No ID	0	0		0		0	0	0	0	0	0										0
1- 99	414.885	1	413.878	3.38658	233297	1.57451e+06	927	957	No ID	0	0		0		0	0	0	0	0	0										0
1-100	414.884	1	413.877	3.38658	233297	1.57451e+06	927	957	No ID	0	0		0		0	0	0	0	0	0										0
1-101	445.12	1	444.112	3.44167	344900	1.91833e+06	939	962	No ID	0	0		0		0	0	0	0	0	0										0
1-102	641.779	1	640.772	3.44167	440761	1.13188e+06	943	953	No ID	0	0		0		0	0	0	0	0	0										0
1-103	543.804	1	542.796	3.44167	243113	1.07851e+06	943	961	No ID	0	0		0		0	0	0	0	0	0										0
1-104	641.779	1	640.772	3.50182	425190	2.90759e+06	953	981	No ID	0	0		0		0	0	0	0	0	0										0
1-105	543.804	1	542.796	3.52775	229382	1.15159e+06	961	981	No ID	0	0		0		0	0	0	0	0	0										0
1-106	593.273	2	1184.53	3.54563	367905	2.50526e+06	941	1021	No ID	0	0		0		0	0	0	0	0	0										0
1-107	445.119	1	444.112	3.55453	338155	971734	962	975	No ID	0	0		0		0	0	0	0	0	0										0
1-108	641.779	1	640.772	3.61088	372614	1.33992e+06	981	995	No ID	0	0		0		0	0	0	0	0	0										0
1-109	445.119	1	444.112	3.61988	324507	602269	981	990	No ID	0	0		0		0	0	0	0	0	0										0
1-110	543.804	1	542.796	3.6287	214495	1.03106e+06	981	1000	No ID	0	0		0		0	0	0	0	0	0										0
1-111	543.804	1	542.796	3.6287	214495	1.03106e+06	981	1000	No ID	0	0		0		0	0	0	0	0	0										0
1-112	445.119	1	444.112	3.67938	328629	1.33946e+06	990	1005	No ID	0	0		0		0	0	0	0	0	0										0
1-113	641.779	1	640.772	3.6882	374932	2.1245e+06	995	1017	No ID	0	0		0		0	0	0	0	0	0										0
1-114	445.119	1	444.112	3.73348	332697	826215	1005	1015	No ID	0	0		0		0	0	0	0	0	0										0
1-115	534.242	1	533.234	3.77623	414126	2.24762e+06	1000	1067	No ID	0	0		0		0	0	0	0	0	0										0
1-116	641.779	1	640.772	3.79865	313802	2.12252e+06	1017	1043	No ID	0	0		0		0	0	0	0	0	0										0
1-117	445.121	1	444.114	3.79865	311888	386475	1019	1024	No ID	0	0		0		0	0	0	0	0	0										0
1-118	445.119	1	444.112	3.85722	314026	934990	1026	1041	No ID	0	0		0		0	0	0	0	0	0										0
1-119	460.201	3	1377.58	3.87715	339108	2.00883e+06	1021	1073	B-j(-l)(-B-M-l-A-E-H-A)	1377.58	-2.22246	nDG04	1	C54H91O32N9	14	0.311111	0.117663	100	26	20	1034	1048	1062						1034	0.428774
1-120	689.796	2	1377.58	3.88615	323985	2.03136e+06	1015	1090	B-j(-l)(-B-M-l-A-E-H-A)	1377.58	0.252707	nDG04	1	C54H91O32N9	11	0.244444	0.248308	100	34	40	1035	1050							1050	0.492753
1-121	641.78	1	640.773	3.92742	288977	1.68338e+06	1043	1067	No ID	0	0		0		0	0	0	0	0	0										0
1-122	445.12	1	444.113	3.96002	314960	848932	1051	1064	No ID	0	0		0		0	0	0	0	0	0										0
1-123	570.25	1	569.242	3.99945	406597	2.4409e+06	1043	1102	B-M-l(-A)	569.243	1.26282	nM1	0	C22H39O14N3	6	0.461538	0.260786	100	42	80	1060	1071	1084						1071	0.722325
1-124	641.779	1	640.772	3.99945	274234	2.00467e+06	1067	1099	No ID	0	0		0		0	0	0	0	0	0										0
1-125	445.119	1	444.112	4.03273	314735	306694	1074	1079	No ID	0	0		0		0	0	0	0	0	0										0
1-126	445.12	1	444.113	4.1251	303869	296185	1095	1100	No ID	0	0		0		0	0	0	0	0	0										0
1-127	453.71	2	905.405	4.1339	660739	3.48361e+06	1078	1139	No ID	0	0		0		0	0	0	0	0	0										0
1-128	641.779	1	640.772	4.1406	228578	1.41666e+06	1099	1121	No ID	0	0		0		0	0	0	0	0	0										0
1-129	445.12	1	444.113	4.20475	300055	815488	1109	1120	No ID	0	0		0		0	0	0	0	0	0										0
1-130	445.12	1	444.112	4.27592	291004	433531	1121	1128	No ID	0	0		0		0	0	0	0	0	0										0
1-131	445.12	1	444.112	4.34585	305588	605524	1137	1145	No ID	0	0		0		0	0	0	0	0	0										0
1-132	593.273	2	1184.53	4.37462	372385	2.30205e+06	1121	1176	No ID	0	0		0		0	0	0	0	0	0										0
1-133	445.119	1	444.112	4.50992	357033	2.76469e+06	1145	1184	No ID	0	0		0		0	0	0	0	0	0										0
1-134	445.826	1	444.818	4.52462	390591	490356	1176	1185	No ID	0	0		0		0	0	0	0	0	0										0
1-135	659.821	2	1317.63	4.53523	3.32826e+06	1.7582e+07	1153	1233	No ID	0	0		0		0	0	0	0	0	0										0
1-136	490.512	3	1468.52	4.53523	333588	1.70294e+06	1158	1223	No ID	0	0		0		0	0	0	0	0	0										0
1-137	440.217	3	1317.63	4.54152	18165690	1.03518e+08	1146	1242	No ID	0	0		0		0	0	0	0	0	0										0
1-138	558.282	2	1114.55	4.54152	6425133	3.68473e+07	1149	1287	No ID	0	0		0		0	0	0	0	0	0										0
1-139	457.853	3	1370.54	4.54152	712501	3.40871e+06	1165	1228	B-m(-l)(-B-j(-l)(-B-J-l))	1370.54	4.53347	nTG000	2	C53H90O35N6	6	0.25	0.22156	100	26	50	1170	1186	1203						1186	0.47156
1-140	523.171	3	1566.49	4.55078	260882	1.42729e+06	1155	1215	No ID	0	0		0		0	0	0	0	0	0										0
1-141	445.119	1	444.112	4.5694	341132	1.45056e+06	1184	1207	No ID	0	0		0		0	0	0	0	0	0										0
1-142	500.223	2	998.431	4.65588	259256	1.52947e+06	1191	1251	B-M-l(-A-E-H-A-G)	998.429	-2.31314	nM5	0	C39H66O22N8	10	0.27027	0.321301	100	38	60	1206	1220							1220	0.591571
1-143	445.12	1	444.112	4.74927	276448	503208	1231	1239	No ID	0	0		0		0	0	0	0	0	0										0
1-144	445.12	1	444.112	4.82455	284815	785721	1244	1254	No ID	0	0		0		0	0	0	0	0	0										0
1-145	445.122	1	444.114	4.95545	276820	395669	1271	1279	No ID	0	0		0		0	0	0	0	0	0										0
1-146	507.23	2	1012.44	4.97075	230892	1.11346e+06	1262	1301	B-M-l(-A-E-H-A-A)	1012.44	0.107925	nM5	0	C40H68O22N8	9	0.243243	0.307141	100	40	70	1272	1284							1272	0.550384
1-147	445.827	1	444.819	5.05233	309983	364378	1291	1297	No ID	0	0		0		0	0	0	0	0	0										0
1-148	622.599	2	1243.18	5.10093	274462	2.03151e+06	1287	1388	No ID	0	0		0		0	0	0	0	0	0										0
1-149	435.184	2	868.353	5.10093	366193	1.64587e+06	1282	1357	B-m-l(-A-E-H)	868.355	2.2905	nM3	0	C34H56O20N6	9	0.36	0.508595	100	20	60	1302								1302	0.868595
1-150	497.169	2	992.324	5.11647	574985	3.04002e+06	1292	1378	No ID	0	0		0		0	0	0	0	0	0										0
1-151	694.121	2	1386.23	5.11647	246944	1.17513e+06	1287	1331	No ID	0	0		0		0	0	0	0	0	0										0
1-152	942.914	1	941.907	5.11647	307918	720212	1301	1325	No ID	0	0		0		0	0	0	0	0	0										0
1-153	471.711	2	941.408	5.13055	132886072	6.69457e+08	1276	1415	B-M-l(-A-E-H-A)	941.408	0.13735	nM4	0	C37H63O21N7	15	0.483871	0.293381	100	44	70	1289	1308	1332	1353	1368	1382	1394	1407	1308	0.777252
1-154	942.413	1	941.405	5.13055	13337323	5.23843e+07	1292	1357	B-M-l(-A-E-H-A)	941.408	2.45157	nM4	0	C37H63O21N7	16	0.516129	0.205288	100	52	70	1300	1326	1348						1326	0.721417
1-155	498.166	2	994.318	5.13055	9598921	4.85169e+07	1287	1440	No ID	0	0		0		0	0	0	0	0	0										0
1-156	739.335	1	738.328	5.13055	9468189	4.73718e+07	1283	1468	M-l(-A-E-H-A)	738.328	0.907677	nM4	1	C29H50O16N6	18	0.692308	0.134746	100	34	20	1294	1315	1337	1359	1374				1315	0.827053
1-157	547.154	2	1092.29	5.13055	3.57987e+06	1.97763e+07	1285	1450	No ID	0	0		0		0	0	0	0	0	0										0
1-158	499.671	2	997.326	5.13055	1.83057e+06	1.00816e+07	1287	1402	No ID	0	0		0		0	0	0	0	0	0										0
1-159	596.143	2	1190.27	5.13055	1.40061e+06	9.24171e+06	1285	1409	No ID	0	0		0		0	0	0	0	0	0										0
1-160	792.244	1	791.236	5.13055	1.28662e+06	6.56637e+06	1287	1377	No ID	0	0		0		0	0	0	0	0	0										0
1-161	482.697	2	963.379	5.13055	1311370	6.21771e+06	1301	1370	No ID	0	0		0		0	0	0	0	0	0										0
1-162	490.684	2	979.354	5.13055	668968	3.77797e+06	1290	1388	No ID	0	0		0		0	0	0	0	0	0										0
1-163	645.13	2	1288.25	5.13055	417873	2.76233e+06	1285	1381	No ID	0	0		0		0	0	0	0	0	0										0
1-164	445.119	1	444.112	5.13055	385365	2.51041e+06	1292	1342	No ID	0	0		0		0	0	0	0	0	0										0
1-165	531.685	2	1061.35	5.13055	260238	1.56033e+06	1296	1380	No ID	0	0		0		0	0	0	0	0	0										0
1-166	573.61	2	1145.21	5.13055	274888	1.48552e+06	1290	1366	No ID	0	0		0		0	0	0	0	0	0										0
1-167	500.668	2	999.322	5.14612	674448	3.47621e+06	1287	1386	No ID	0	0		0		0	0	0	0	0	0										0
1-168	512.668	2	1023.32	5.14612	272486	1.6692e+06	1290	1367	No ID	0	0		0		0	0	0	0	0	0										0
1-169	546.157	2	1090.3	5.14612	225839	793212	1291	1331	No ID	0	0		0		0	0	0	0	0	0										0
1-170	501.246	1	500.238	5.20573	427994	2.3001e+06	1319	1380	No ID	0	0		0		0	0	0	0	0	0										0
1-171	445.121	1	444.114	5.24977	304704	1.10307e+06	1342	1364	No ID	0	0		0		0	0	0	0	0	0										0
1-172	445.828	1	444.82	5.24977	300221	998728	1352	1370	No ID	0	0		0		0	0	0	0	0	0										0
1-173	405.196	2	808.377	5.30268	273646	1.22047e+06	1352	1415	No ID	0	0		0		0	0	0	0	0	0										0
1-174	445.121	1	444.114	5.31592	277579	848872	1367	1381	No ID	0	0		0		0	0	0	0	0	0										0
1-175	445.122	1	444.114	5.37765	253340	329267	1386	1392	No ID	0	0		0		0	0	0	0	0	0										0
1-176	699.293	1	698.286	5.43752	2.93189e+06	1.40193e+07	1381	1465	B-M-l(-A-E)	698.286	-0.437646	nM2	0	C27H46O17N4	8	0.444444	0.235395	100	40	70	1391	1403	1417	1427					1403	0.679839
1-177	549.126	1	548.119	5.43752	633907	3.07861e+06	1381	1440	No ID	0	0		0		0	0	0	0	0	0										0
1-178	496.214	1	495.207	5.43752	728318	2.91124e+06	1384	1415	M-l(-A-E)	495.206	-0.832827	nM2	1	C19H33O12N3	10	0.714286	0.264224	100	60	50	1395	1410							1395	0.97851
1-179	701.297	1	700.29	5.43752	225797	1.04909e+06	1384	1426	No ID	0	0		0		0	0	0	0	0	0										0
1-180	445.121	1	444.114	5.44808	276948	631362	1402	1415	No ID	0	0		0		0	0	0	0	0	0										0
1-181	445.828	1	444.821	5.45478	246921	924526	1392	1409	No ID	0	0		0		0	0	0	0	0	0										0
1-182	471.712	2	941.409	5.49432	403143	1.47803e+06	1415	1430	B-M-l(-A-E-H-A)	941.408	-1.36025	nM4	0	C37H63O21N7	11	0.354839	0.506069	100	24	60	1420								1420	0.860908
1-183	471.712	2	941.409	5.57518	277467	1.65766e+06	1430	1460	B-M-l(-A-E-H-A)	941.408	-1.34362	nM4	0	C37H63O21N7	15	0.483871	0.314158	100	42	50	1431	1455							1431	0.798029
1-184	454.201	2	906.387	5.60507	447777	1.7306e+06	1423	1468	No ID	0	0		0		0	0	0	0	0	0										0
1-185	470.705	2	939.395	5.60507	350890	1.6807e+06	1423	1466	B-m-l(-A-E-H-A)	939.392	-3.06367	nM4	0	C37H61O21N7	11	0.354839	0.43071	100	18	40	1442								1442	0.785549
1-186	445.121	1	444.114	5.60507	268967	421175	1436	1447	No ID	0	0		0		0	0	0	0	0	0										0
1-187	411.481	4	1641.9	5.61833	321382	1.23873e+06	1436	1468	No ID	0	0		0		0	0	0	0	0	0										0
1-188	429.718	4	1714.84	5.61833	329282	1.11396e+06	1430	1468	No ID	0	0		0		0	0	0	0	0	0										0
1-189	445.122	1	444.114	5.66353	219567	255631	1452	1459	No ID	0	0		0		0	0	0	0	0	0										0
1-190	445.122	1	444.114	5.7457	247639	735842	1470	1483	No ID	0	0		0		0	0	0	0	0	0										0
1-191	437.736	2	873.457	5.77962	436801	1.7007e+06	1465	1506	No ID	0	0		0		0	0	0	0	0	0										0
1-192	471.712	2	941.409	5.807	1008330	6.50495e+06	1471	1613	B-M-l(-A-E-H-A)	941.408	-0.950615	nM4	0	C37H63O21N7	17	0.548387	0.285845	100	40	50	1479	1492	1504	1516					1479	0.834233
1-193	480.691	2	959.367	5.807	391526	1.76859e+06	1468	1521	No ID	0	0		0		0	0	0	0	0	0										0
1-194	445.121	1	444.114	5.8204	243016	301965	1483	1488	No ID	0	0		0		0	0	0	0	0	0										0
1-195	439.546	3	1315.62	5.87952	663542	2.50587e+06	1475	1522	No ID	0	0		0		0	0	0	0	0	0										0
1-196	445.122	1	444.114	5.97063	241499	539412	1514	1523	No ID	0	0		0		0	0	0	0	0	0										0
1-197	693.314	2	1384.61	6.04855	485929	2.86392e+06	1517	1592	No ID	0	0		0		0	0	0	0	0	0										0
1-198	462.544	3	1384.61	6.04855	356359	1.96352e+06	1520	1581	No ID	0	0		0		0	0	0	0	0	0										0
1-199	445.122	1	444.114	6.0758	239447	311152	1542	1548	No ID	0	0		0		0	0	0	0	0	0										0
1-200	669.983	3	2006.93	6.14655	1.02291e+06	3.72898e+06	1548	1591	No ID	0	0		0		0	0	0	0	0	0										0
1-201	445.122	1	444.114	6.3297	240711	295154	1600	1606	No ID	0	0		0		0	0	0	0	0	0										0
1-202	693.664	3	2077.97	6.43585	3178539	1.22437e+07	1613	1694	No ID	0	0		0		0	0	0	0	0	0										0
1-203	520.499	4	2077.97	6.43585	438404	1.49535e+06	1613	1649	No ID	0	0		0		0	0	0	0	0	0										0
1-204	470.704	2	939.394	6.45637	231229	1.26416e+06	1616	1644	B-m-l(-A-E-H-A)	939.392	-1.67377	nM4	0	C37H61O21N7	9	0.290323	0.220622	100	20	20	1624	1642							1642	0.510945
1-205	445.121	1	444.114	6.45637	251651	498277	1629	1644	No ID	0	0		0		0	0	0	0	0	0										0
1-206	470.705	2	939.395	6.57078	2221452	9.94293e+06	1644	1781	B-m-l(-A-E-H-A)	939.392	-2.79104	nM4	0	C37H61O21N7	13	0.419355	0.179098	100	28	20	1657	1674	1690	1702					1674	0.598453
1-207	497.16	2	992.306	6.57078	282982	1.21213e+06	1649	1718	No ID	0	0		0		0	0	0	0	0	0										0
1-208	461.7	2	921.385	6.57078	256808	1.1069e+06	1644	1705	B-U-l(-A-E-H-A)	921.381	-3.82539	nM4	1	C37H59O20N7	13	0.419355	0.163587	100	28	30	1666	1684							1666	0.582942
1-209	445.122	1	444.114	6.99148	218078	171957	1765	1768	No ID	0	0		0		0	0	0	0	0	0										0
1-210	548.27	2	1094.53	7.20017	251940	824146	1804	1838	No ID	0	0		0		0	0	0	0	0	0										0
1-211	433.544	3	1297.61	7.21093	890392	2.93212e+06	1804	1857	No ID	0	0		0		0	0	0	0	0	0										0
1-212	407.744	2	813.473	7.2449	417882	1.40913e+06	1811	1863	No ID	0	0		0		0	0	0	0	0	0										0
1-213	445.121	1	444.114	7.2449	220115	537360	1816	1829	No ID	0	0		0		0	0	0	0	0	0										0
1-214	608.606	3	1822.8	7.26523	245008	1.75062e+06	1811	1890	(B-J-l-A-E-H-A-)(B-M-l-A-E-)H-A	1822.79	-1.78181	nDP44	1	C72H122O40N14	6	0.0952381	0.125773	100	24	30	1824	1839	1859						1839	0.221011
1-215	724.339	3	2169.99	7.32012	3.10095e+06	1.22695e+07	1836	1905	No ID	0	0		0		0	0	0	0	0	0										0
1-216	543.505	4	2169.99	7.32012	477876	1.87498e+06	1837	1899	No ID	0	0		0		0	0	0	0	0	0										0
1-217	445.121	1	444.113	7.32012	237451	975626	1838	1863	No ID	0	0		0		0	0	0	0	0	0										0
1-218	710.802	2	1419.59	7.3987	441213	1.86532e+06	1851	1917	B-m(-l)(-B-M-l-A-E-H-A)	1419.59	-1.43055	nDG04	0	C56H93O33N9	13	0.288889	0.260165	100	38	50	1861	1879							1861	0.549054
1-219	622.612	3	1864.81	7.40948	454559	1.78733e+06	1857	1905	(B-M-l-A-E-H-A-)(B-M-l-A-E-)H-A	1864.8	-4.24815	nDP44	0	C74H124O41N14	9	0.214286	0.251757	100	22	40	1868	1885							1868	0.466042
1-220	416.251	1	415.244	7.40948	341684	1.48536e+06	1845	1905	No ID	0	0		0		0	0	0	0	0	0										0
1-221	626.268	1	625.261	7.4491	324075	1.24317e+06	1863	1911	No ID	0	0		0		0	0	0	0	0	0										0
1-222	748.019	3	2241.04	7.49862	4.85652e+06	5.70312e+06	1878	1905	No ID	0	0		0		0	0	0	0	0	0										0
1-223	426.18	2	850.345	7.49862	830990	3.72757e+06	1872	1983	B-U-l(-A-E-H)	850.344	-0.877648	nM3	1	C34H54O19N6	12	0.48	0.182302	100	48	20	1888	1906							1906	0.662302
1-224	525.771	4	2099.05	7.49862	480803	1.74846e+06	1884	1923	No ID	0	0		0		0	0	0	0	0	0										0
1-225	748.35	1	747.343	7.51645	13678235	2.66679e+07	1899	1917	No ID	0	0		0		0	0	0	0	0	0										0
1-226	748.685	1	747.678	7.51645	8405261	1.99303e+07	1893	1917	No ID	0	0		0		0	0	0	0	0	0										0
1-227	561.265	4	2241.03	7.51645	2.71338e+06	9.67725e+06	1890	1953	No ID	0	0		0		0	0	0	0	0	0										0
1-228	574.493	4	2293.94	7.51645	741049	2.60936e+06	1893	1953	B-j(-l-A-E-H-A-G)(-B-j(-l-A-E-H-A)(-B-U-l))	2293.94	0.943239	nTG540	3	C91H147O51N17	0	0	0	0	0	0	No MS2 scan								No MS2 scan	0
1-229	680.324	3	2037.95	7.51645	351184	1.2407e+06	1893	1941	No ID	0	0		0		0	0	0	0	0	0										0
1-230	575.495	2	1148.98	7.51645	287161	937967	1890	1935	No ID	0	0		0		0	0	0	0	0	0										0
1-231	765.652	3	2293.94	7.51645	322756	712971	1893	1917	B-j(-l-A-E-H-G-A)(-B-j(-l-A-E-H)(-B-U-l-A))	2293.94	3.5622	nTG531	3	C91H147O51N17	5	0.0549451	0.278983	27.7778	10	30	1908								1908	0.333928
1-232	445.12	1	444.113	7.51645	273967	568652	1893	1911	No ID	0	0		0		0	0	0	0	0	0										0
1-233	477.767	2	953.519	7.55385	357342	1.29056e+06	1905	1947	No ID	0	0		0		0	0	0	0	0	0										0
1-234	428.269	2	854.523	7.57317	912002	3.57203e+06	1884	1959	No ID	0	0		0		0	0	0	0	0	0										0
1-235	403.731	2	805.447	7.61283	1.56258e+06	5.72119e+06	1911	1983	No ID	0	0		0		0	0	0	0	0	0										0
1-236	429.235	1	428.228	7.61283	370567	2.01027e+06	1905	1960	No ID	0	0		0		0	0	0	0	0	0										0
1-237	616.242	3	1845.7	7.61283	383050	1.71987e+06	1917	1983	No ID	0	0		0		0	0	0	0	0	0										0
1-238	445.12	1	444.113	7.61283	231862	1.28435e+06	1911	1947	No ID	0	0		0		0	0	0	0	0	0										0
1-239	598.604	3	1792.79	7.63217	1.78452e+06	7.61956e+06	1923	1992	No ID	0	0		0		0	0	0	0	0	0										0
1-240	897.4	2	1792.79	7.63217	730848	2.73862e+06	1923	1960	No ID	0	0		0		0	0	0	0	0	0										0
1-241	748.016	3	2241.03	7.7429	105826	4.00203e+06	1923	1978	No ID	0	0		0		0	0	0	0	0	0										0
1-242	454.692	2	907.37	7.76162	218613	894825	1965	2014	B-U-l(-A-E-H-G)	907.366	-4.04783	nM4	1	C36H57O20N7	6	0.193548	0.147357	100	30	30	1976	1994							1976	0.340906
1-243	768.001	3	2300.98	7.80538	587421	2.22829e+06	1978	2021	No ID	0	0		0		0	0	0	0	0	0										0
1-244	686.99	3	2057.95	7.89775	320226	950831	1998	2030	No ID	0	0		0		0	0	0	0	0	0										0
1-245	747.348	3	2239.02	7.90855	470378	1.5083e+06	1988	2028	No ID	0	0		0		0	0	0	0	0	0										0
1-246	686.99	3	2057.95	7.98347	285423	1.11398e+06	2030	2065	No ID	0	0		0		0	0	0	0	0	0										0
1-247	747.348	3	2239.02	8.0306	674918	2.54544e+06	2028	2072	No ID	0	0		0		0	0	0	0	0	0										0
1-248	421.499	4	1681.96	8.0306	539589	2.14797e+06	2035	2093	No ID	0	0		0		0	0	0	0	0	0										0
1-249	404.217	2	806.419	8.0306	304134	1.10208e+06	2034	2091	No ID	0	0		0		0	0	0	0	0	0										0
1-250	423.746	2	845.478	8.0306	293011	951694	2034	2072	No ID	0	0		0		0	0	0	0	0	0										0
1-251	575.253	3	1722.74	8.05502	285723	1.58291e+06	2040	2104	No ID	0	0		0		0	0	0	0	0	0										0
1-252	648.658	3	1942.95	8.1443	324145	1.09022e+06	2067	2113	No ID	0	0		0		0	0	0	0	0	0										0
1-253	486.746	4	1942.95	8.15222	961430	3.32498e+06	2067	2113	No ID	0	0		0		0	0	0	0	0	0										0
1-254	617.94	3	1850.8	8.19035	1.01903e+06	5.11216e+06	2074	2152	(B-M-l-A-E-H-A-)(B-M-l-A-E-)H-G	1850.79	-5.08108	nDP44	0	C73H122O41N14	2	0.0465116	0.180049	14.2857	24	60	2084	2100	2116						2084	0.226561
1-255	635.577	3	1903.71	8.19035	257180	1.28175e+06	2076	2149	No ID	0	0		0		0	0	0	0	0	0										0
1-256	512.606	3	1534.8	8.2587	237825	890927	2093	2149	No ID	0	0		0		0	0	0	0	0	0										0
1-257	598.933	3	1793.78	8.32713	1.41125e+06	6.8436e+06	2091	2169	(B-M-l-A-E-H-A-)(B-M-l-A-E-)H	1793.77	-4.71438	nDP43	0	C71H119O40N13	3	0.0857143	0.184979	30.7692	22	40	2139	2154							2139	0.270693
1-258	897.892	2	1793.77	8.32713	630685	2.86192e+06	2115	2166	(B-M-l-A-E-H-A-)(B-M-l-A-E-)H	1793.77	-1.00867	nDP43	0	C71H119O40N13	7	0.2	0.18895	100	28	30	2124	2141	2157						2124	0.38895
1-259	616.569	3	1846.68	8.32713	356134	1.66185e+06	2115	2164	No ID	0	0		0		0	0	0	0	0	0										0
1-260	598.932	3	1793.77	8.5328	3.04461e+06	1.78295e+07	2169	2254	(B-M-l-A-E-H-A-)(B-M-l-A-E-)H	1793.77	-3.42928	nDP43	0	C71H119O40N13	4	0.114286	0.175862	30.7692	24	40	2170	2192	2210	2231	2249				2192	0.290148
1-261	897.891	2	1793.77	8.5328	1.72089e+06	9.23033e+06	2166	2268	(B-M-l-A-E-H-A-)(B-M-l-A-E-)H	1793.77	0.187505	nDP43	0	C71H119O40N13	10	0.285714	0.190749	100	38	30	2174	2193	2216	2239	2261				2193	0.476464
1-262	616.568	3	1846.68	8.5328	860095	5.03312e+06	2164	2274	No ID	0	0		0		0	0	0	0	0	0										0
1-263	617.571	3	1849.69	8.5328	316074	1.07498e+06	2179	2221	No ID	0	0		0		0	0	0	0	0	0										0
1-264	461.699	2	921.384	8.6493	1.91529e+06	7.61648e+06	2203	2274	B-U-l(-A-E-H-A)	921.381	-2.5644	nM4	1	C37H59O20N7	15	0.483871	0.152929	100	34	20	2219	2237	2255						2219	0.6368
1-265	488.155	2	974.295	8.6493	393262	1.52876e+06	2203	2268	No ID	0	0		0		0	0	0	0	0	0										0
1-266	792.115	4	3164.43	8.66	502728	1.79065e+06	2209	2254	No ID	0	0		0		0	0	0	0	0	0										0
1-267	445.121	1	444.113	8.66	213309	1.35745e+06	2203	2242	No ID	0	0		0		0	0	0	0	0	0										0
1-268	717.662	3	2149.97	8.67937	562884	2.19431e+06	2215	2254	No ID	0	0		0		0	0	0	0	0	0										0
1-269	418.238	2	834.462	8.67937	478694	1.78585e+06	2209	2268	No ID	0	0		0		0	0	0	0	0	0										0
1-270	443.243	5	2211.18	8.71925	259594	1.01839e+06	2224	2259	No ID	0	0		0		0	0	0	0	0	0										0
1-271	717.661	3	2149.96	8.78605	668300	2.56819e+06	2254	2310	No ID	0	0		0		0	0	0	0	0	0										0
1-272	622.61	3	1864.81	8.82213	22949838	1.08985e+08	2242	2351	(B-M-l-A-E-H-A-)(B-M-l-A-E-)H-A	1864.8	-1.39257	nDP44	0	C74H124O41N14	6	0.142857	0.169791	100	40	60	2263	2287	2311	2335					2263	0.312648
1-273	933.406	2	1864.8	8.82213	12785463	3.63685e+07	2268	2304	(B-M-l-A-E-H-A-)(B-M-l-A-E-)H-A	1864.8	3.79309	nDP44	0	C74H124O41N14	5	0.119048	0.316679	100	10	30	2288								2288	0.435726
1-274	640.246	3	1917.72	8.82213	5095689	2.54546e+07	2248	2351	No ID	0	0		0		0	0	0	0	0	0										0
1-275	641.582	3	1921.72	8.82213	1.21189e+06	5.07474e+06	2254	2328	No ID	0	0		0		0	0	0	0	0	0										0
1-276	741.341	3	2221	8.82213	1.29423e+06	4.73641e+06	2262	2304	No ID	0	0		0		0	0	0	0	0	0										0
1-277	831.868	2	1661.72	8.82213	839509	4.35245e+06	2254	2346	(B-M-l-A-E-H-A-)(M-l-A-E-)H-A	1661.73	2.08578	nDP44	1	C66H111O36N13	26	0.412698	0.207691	100	48	50	2267	2290	2319						2267	0.620389
1-278	629.932	3	1886.77	8.82213	668403	3.78835e+06	2259	2404	B-j(-l-A-E-H-G-G)(-B-U-l-A-E-H-G-G)	1886.76	-5.09003	nDG55	2	C74H118O41N16	6	0.113208	0.157814	100	26	60	2273	2294							2273	0.271022
1-279	959.865	2	1917.72	8.82213	880975	3.75636e+06	2259	2351	No ID	0	0		0		0	0	0	0	0	0										0
1-280	672.904	3	2015.69	8.82213	814786	3.75597e+06	2254	2354	No ID	0	0		0		0	0	0	0	0	0										0
1-281	690.542	3	2068.6	8.82213	267855	1.7093e+06	2254	2316	No ID	0	0		0		0	0	0	0	0	0										0
1-282	639.581	3	1915.72	8.82213	304840	1.21419e+06	2254	2298	No ID	0	0		0		0	0	0	0	0	0										0
1-283	447.719	2	893.423	8.82213	349197	1.07665e+06	2254	2298	No ID	0	0		0		0	0	0	0	0	0										0
1-284	518.748	2	1035.48	8.82213	275947	1.01269e+06	2254	2340	No ID	0	0		0		0	0	0	0	0	0										0
1-285	705.564	3	2113.67	8.82213	215980	899224	2259	2292	No ID	0	0		0		0	0	0	0	0	0										0
1-286	657.883	3	1970.63	8.83992	423409	2.3095e+06	2254	2328	No ID	0	0		0		0	0	0	0	0	0										0
1-287	658.825	2	1315.64	8.83992	605317	2.095e+06	2259	2322	No ID	0	0		0		0	0	0	0	0	0										0
1-288	598.93	3	1793.77	8.83992	211532	1.52055e+06	2254	2298	(B-M-l-A-E-H-A-)(B-M-l-A-E-)H	1793.77	0.0802975	nDP43	0	C71H119O40N13	3	0.0857143	0.278994	30.7692	0	20	2270								2270	0.364708
1-289	630.597	1	629.59	8.85905	398265	685451	2280	2298	No ID	0	0		0		0	0	0	0	0	0										0
1-290	933.914	1	932.907	8.91092	1.14e+06	2.11128e+06	2298	2316	No ID	0	0		0		0	0	0	0	0	0										0
1-291	530.99	4	2119.93	8.91092	343207	2.10097e+06	2286	2360	No ID	0	0		0		0	0	0	0	0	0										0
1-292	431.251	1	430.243	8.91092	467761	1.73428e+06	2280	2322	No ID	0	0		0		0	0	0	0	0	0										0
1-293	459.281	1	458.274	8.91092	213568	765980	2292	2328	No ID	0	0		0		0	0	0	0	0	0										0
1-294	499.251	2	996.488	8.9294	487631	1.64183e+06	2292	2340	No ID	0	0		0		0	0	0	0	0	0										0
1-295	741.341	3	2221	8.94742	1.08006e+06	4.30642e+06	2304	2390	No ID	0	0		0		0	0	0	0	0	0										0
1-296	574.281	2	1146.55	8.94742	554841	2.0167e+06	2298	2381	No ID	0	0		0		0	0	0	0	0	0										0
1-297	933.41	2	1864.8	8.94742	636994	1.31536e+06	2310	2328	(B-M-l-A-E-H-A-)(B-M-l-A-E-)H-A	1864.8	-0.0737428	nDP44	0	C74H124O41N14	7	0.166667	0.30826	100	10	30	2312								2312	0.474927
1-298	478.233	2	954.452	8.98533	969553	3.44005e+06	2310	2396	No ID	0	0		0		0	0	0	0	0	0										0
1-299	621.938	3	1862.79	8.98533	227611	1.83972e+06	2304	2366	B-m(-l-A-E-H-A-A)(-B-M-l-A-E-H)	1862.79	-1.99417	nDG53	0	C74H122O41N14	0	0	0	0	0	0	No MS2 scan								No MS2 scan	0
1-300	933.413	2	1864.81	9.00455	329007	1.09493e+06	2328	2351	(B-M-l-A-E-H-A-)(B-M-l-A-E-)H-A	1864.8	-3.71811	nDP44	0	C74H124O41N14	9	0.214286	0.313818	100	10	20	2342								2342	0.528104
1-301	610.599	3	1828.78	9.07052	1.82354e+06	7.00391e+06	2328	2409	No ID	0	0		0		0	0	0	0	0	0										0
1-302	622.611	3	1864.81	9.07052	673717	2.92704e+06	2351	2378	(B-M-l-A-E-H-A-)(B-M-l-A-E-)H-A	1864.8	-3.05253	nDP44	0	C74H124O41N14	6	0.142857	0.195421	100	18	50	2352	2374							2352	0.338278
1-303	598.26	3	1791.76	9.12973	267431	1.89491e+06	2346	2453	B-m(-l-A-E-H)(-B-M-l-A-E-H-A)	1791.75	-3.99268	nDG34	0	C71H117O40N13	11	0.171875	0.156741	76.9231	34	30	2373	2392							2373	0.328616
1-304	729.325	2	1456.64	9.15995	387246	1.57471e+06	2354	2396	No ID	0	0		0		0	0	0	0	0	0										0
1-305	622.611	3	1864.81	9.15995	433763	1.36255e+06	2378	2396	(B-M-l-A-E-H-A-)(B-M-l-A-E-)H-A	1864.8	-3.739	nDP44	0	C74H124O41N14	5	0.119048	0.30946	100	8	20	2393								2393	0.428508
1-306	622.611	3	1864.81	9.21855	346070	1.72305e+06	2396	2424	(B-M-l-A-E-H-A-)(B-M-l-A-E-)H-A	1864.8	-3.74806	nDP44	0	C74H124O41N14	3	0.0714286	0.300368	100	6	20	2413								2413	0.371796
1-307	581.516	4	2322.04	9.2589	300371	1.58562e+06	2385	2442	No ID	0	0		0		0	0	0	0	0	0										0
1-308	401.644	2	801.273	9.36848	342373	1.28506e+06	2418	2484	No ID	0	0		0		0	0	0	0	0	0										0
1-309	621.939	3	1862.8	9.41517	1.18365e+06	1.01183e+07	2404	2565	B-m(-l-A-E-H-A)(-B-M-l-A-E-H-A)	1862.79	-3.7201	nDG44	0	C74H122O41N14	15	0.319149	0.177424	85.7143	26	60	2454	2471	2489						2454	0.496573
1-310	932.406	2	1862.8	9.41517	492346	2.62015e+06	2430	2475	B-m(-l-A-E-H-A)(-B-M-l-A-E-H-A)	1862.79	-4.5883	nDG44	0	C74H122O41N14	15	0.319149	0.347116	100	22	30	2455								2455	0.666265
1-311	639.577	3	1915.71	9.41517	315123	2.31576e+06	2415	2525	No ID	0	0		0		0	0	0	0	0	0										0
1-312	577.299	1	576.292	9.45215	920356	3.81592e+06	2442	2515	No ID	0	0		0		0	0	0	0	0	0										0
1-313	570.262	2	1138.51	9.56792	266254	903630	2485	2525	No ID	0	0		0		0	0	0	0	0	0										0
1-314	453.265	2	904.515	9.61283	265530	1.04391e+06	2492	2543	No ID	0	0		0		0	0	0	0	0	0										0
1-315	495.625	3	1483.85	9.68013	244954	779373	2517	2547	No ID	0	0		0		0	0	0	0	0	0										0
1-316	588.784	2	1175.55	9.7638	790333	2.78418e+06	2532	2590	No ID	0	0		0		0	0	0	0	0	0										0
1-317	688.384	2	1374.75	9.9138	254287	939424	2577	2610	No ID	0	0		0		0	0	0	0	0	0										0
1-318	448.765	2	895.515	9.94692	457140	1.44918e+06	2582	2610	No ID	0	0		0		0	0	0	0	0	0										0
