## Supplementary material for "High-throughput Automated Muropeptide Analysis (HAMA) Reveals Peptidoglycan Composition of Gut Microbial Cell Walls": Figure 4 - source data 1

### Sheet: ATCC 15700
Species	Bifidobacterium breve ATCC 15700						RT					Abundance (%)
Feature_mz	Charge_state	MW	Seq	Theo_MW	err	Class	11846-1	11846-2	11846-3	Average	Std.	11846-1	11846-2	11846-3	Average	Std.
499.215	1	498.208	B-M-l	498.206	-3.29535	pM0	2.5647	2.58645	2.57203	2.57439	0.0110656	0.379705	0.343272	0.343272	0.355417	0.0210345
570.253	1	569.246	B-M-l(-A)	569.243	-4.92094	pM1	5.83828	5.8487	5.85828	5.84842	0.0100029	0.632098	0.65681	0.65681	0.648573	0.0142675
680.345	1	679.338	M-l(-A-Q-(G-)K)	679.339	1.0726	pM4	2.9755	3.0349	2.98362	2.99801	0.0322082	6.76242	6.58931	6.58931	6.64701	0.0999461
698.313	1	697.306	B-M-l(-A-Q)	697.302	-5.40363	pM2	5.0927	5.12637	5.12372	5.11426	0.0187194	1.08109	1.11192	1.11192	1.10164	0.017797
699.294	1	698.287	B-M-l(-A-E)	698.286	-1.64189	pM2	7.04285	7.063	7.07228	7.05938	0.0150473	0.226182	0.236124	0.236124	0.23281	0.00574016
432.205	2	862.396	B-U-l(-A-Q-(G-)K)	862.392	-4.82213	pM4	7.80758	7.80375	7.81802	7.80978	0.00738339	2.31771	2.45148	2.45148	2.40689	0.0772331
432.697	2	863.379	B-U-l(-A-E-(G-)K)	863.376	-3.43174	pM4	8.35963	8.37712	8.3747	8.37048	0.00947375	0.508692	0.490936	0.490936	0.496855	0.010251
442.217	2	882.419	B-M-l(-A-Q-(G-)K)	882.418	-1.42118	pM4	2.9755	3.0349	3.00033	3.00358	0.0298326	45.2615	42.7695	42.7695	43.6002	1.43872
442.71	2	883.406	B-M-l(-A-E-(G-)K)	883.402	-4.19269	pM4	5.76653	5.7917	5.77943	5.77922	0.0125847	7.57199	7.65609	7.65609	7.62806	0.0485533
477.737	2	953.459	B-M-l(-A-Q-(G-)K-A)	953.455	-4.32221	pM5	5.56888	5.57878	5.57618	5.57462	0.00513258	9.12157	9.09933	9.09933	9.10674	0.0128416
478.229	2	954.444	B-M-l(-A-E-(G-)K-A)	954.439	-4.80631	pM5	7.56955	7.58165	7.57187	7.57436	0.00642249	1.90114	1.63669	1.63669	1.72484	0.152683
513.256	2	1024.5	B-M-l(-A-Q-(G-)K-A-A)	1024.49	-5.27677	pM6	6.1402	6.16162	6.16835	6.15672	0.0146994	5.28876	5.93922	5.93922	5.7224	0.375545
513.748	2	1025.48	B-M-l(-A-E-(G-)K-A-A)	1025.48	-4.85269	pM6	7.12445	7.11537	7.13142	7.12374	0.00804823	0.905256	0.9781	0.9781	0.953819	0.0420561
808.402	2	1614.79	(B-M-l-A-Q-(G-)K-A-G-)(M-l-A-Q-)K	1614.78	-3.68144	pDP54	7.96012	7.95033	7.96575	7.95873	0.00780087	0.256997	0.293221	0.293221	0.281146	0.0209141
600.289	3	1797.84	(B-M-l-A-Q-(G-)K-A-G-)(B-U-l-A-Q-)K	1797.84	-3.92847	pDP54	9.41243	9.40365	9.39385	9.40331	0.0092963	0.488705	0.655668	0.655668	0.600014	0.0963958
606.966	3	1817.87	(B-M-l-A-Q-(G-)K-A-G-)(B-M-l-A-Q-)K	1817.86	-6.48932	pDP54	7.96012	7.95033	7.96575	7.95873	0.00780087	8.71962	9.68301	9.68301	9.36188	0.556212
607.293	3	1818.86	(B-M-l-A-E-(G-)K-A-G-)(B-M-l-A-Q-)K	1818.85	-4.88108	pDP54	8.4964	8.49457	8.49205	8.49434	0.00218393	2.16936	2.18722	2.18722	2.18127	0.0103124
607.62	3	1819.84	(B-M-l-A-E-(G-)K-A-G-)(B-M-l-A-E-)K	1819.83	-3.65176	pDP54	8.94322	8.95032	8.93147	8.94167	0.00952011	0.345144	0.344282	0.344282	0.344569	0.000497914
630.643	3	1888.91	(B-M-l-A-Q-(G-)K-A-G-)(B-M-l-A-Q-)K-A	1888.9	-4.14121	pDP55	8.3201	8.3182	8.31578	8.31803	0.00216348	1.02959	1.29408	1.29408	1.20592	0.152703
630.971	3	1889.89	(B-M-l-A-E-(G-)K-A-G-)(B-M-l-A-Q-)K-A	1889.88	-3.22433	pDP55	8.7595	8.75155	8.86242	8.79116	0.0618418	0.21708	0.21403	0.21403	0.215046	0.00176084
654.323	3	1959.95	(B-M-l-A-Q-(G-)K-A-G-)(B-M-l-A-Q-)K-A-A	1959.94	-5.49117	pDP56	8.41797	8.41612	8.4136	8.41589	0.0021918	1.60101	1.71868	1.71868	1.67946	0.0679347
654.651	3	1960.93	(B-M-l-A-E-(G-)K-A-G-)(B-M-l-A-Q-)K-A-A	1960.92	-5.00946	pDP56	8.982	8.98045	8.97108	8.97784	0.00590636	0.370305	0.401563	0.401563	0.391144	0.0180469
912.104	3	2733.29	((B-M-l-A-Q-(G-)K-A-G-)(B-U-l-A-Q-)K-A-G-)(B-M-l-A-Q-)K	2733.28	-3.00977	pTP554	10.1479	10.1366	10.1539	10.1461	0.00874014	0.218661	0.231919	0.231919	0.2275	0.00765454
918.781	3	2753.32	((B-M-l-A-Q-(G-)K-A-G-)(B-M-l-A-Q-)K-A-G-)(B-M-l-A-Q-)K	2753.31	-4.89186	pTP554	9.02093	9.0194	9.01005	9.01679	0.00589096	1.68378	2.02684	2.02684	1.91249	0.198067
919.107	3	2754.3	((B-M-l-A-Q-(G-)K-A-G-)(B-M-l-A-E-)K-A-G-)(B-M-l-A-Q-)K	2754.29	-3.10424	pTP554	9.393	9.40365	9.39385	9.39683	0.00591869	0.731331	0.76042	0.76042	0.750724	0.0167942
966.139	3	2895.4	((B-M-l-A-Q-(G-)K-A-G-)(B-M-l-A-Q-)K-A-G-)(B-M-l-A-Q-)K-A-A	2895.38	-4.67823	pTP556	9.37358	9.38422	9.37452	9.37744	0.00588825	0.210296	0.230234	0.230234	0.223588	0.0115112
												100	100	100

### Sheet: CSCC 1900
Species	Bifidobacterium breve CSCC 1900						RT					Abundance (%)
Feature_mz	Charge_state	MW	Seq	Theo_MW	err	Class	12584-1	12584-2	12584-3	Average	Std.	12584-1	12584-2	12584-3	Average	Std.
499.216	1	498.209	B-M-l	498.206	-5.05938	pM0	2.55933	2.56	2.56898	2.56277	0.0053893	0.57152	0.513581	0.526061	0.537054	0.0304941
570.254	1	569.246	B-M-l(-A)	569.243	-5.56826	pM1	5.80917	5.83185	5.82032	5.82044	0.0113422	0.777809	0.731133	0.747568	0.75217	0.0236758
680.347	1	679.339	M-l(-A-Q-(G-)K)	679.339	-0.65185	pM4	2.95262	2.95307	2.94468	2.95012	0.00471559	0.797134	0.661133	0.700122	0.719463	0.0700333
698.313	1	697.306	B-M-l(-A-Q)	697.302	-5.81353	pM2	5.03885	5.07522	5.07295	5.06234	0.0203735	1.33719	1.27257	1.25	1.28658	0.0452506
699.294	1	698.287	B-M-l(-A-E)	698.286	-2.0398	pM2	7.05333	7.04757	7.07047	7.05712	0.0119109	0.434894	0.392043	0.383347	0.403428	0.0275953
442.218	2	882.421	B-M-l(-A-Q-(G-)K)	882.418	-3.31725	pM4	2.95262	2.95307	2.94468	2.95012	0.00471559	6.07419	5.17683	5.50595	5.58566	0.453958
442.711	2	883.407	B-M-l(-A-E-(G-)K)	883.402	-5.32901	pM4	5.73847	5.75712	5.7439	5.74649	0.00959187	1.11971	1.02107	1.0061	1.04896	0.0617259
449.225	2	896.435	B-M-l(-A-Q-K-A)	896.434	-1.20159	pM4	2.42807	2.42857	2.43688	2.43117	0.00495228	1.38528	1.21236	1.31947	1.30571	0.0872776
467.725	2	933.436	B-U-l(-A-Q-(G-)K-A)	933.429	-6.8793	pM5	8.33978	8.33535	8.34848	8.34121	0.00668118	0.54102	0.588145	0.588229	0.572465	0.0272317
477.737	2	953.46	B-M-l(-A-Q-(G-)K-A)	953.455	-5.08497	pM5	5.49915	5.53443	5.51202	5.5152	0.0178558	40.4483	40.6287	40.2595	40.4455	0.184648
478.229	2	954.443	B-M-l(-A-E-(G-)K-A)	954.439	-4.1886	pM5	6.84373	6.84887	6.85488	6.84916	0.00558083	10.8384	10.2741	10.189	10.4338	0.35297
513.257	2	1024.5	B-M-l(-A-Q-(G-)K-A-A)	1024.49	-6.16266	pM6	6.15343	6.1499	6.15742	6.15358	0.00376058	5.98406	6.21774	6.34405	6.18195	0.182643
513.748	2	1025.48	B-M-l(-A-E-(G-)K-A-A)	1025.48	-4.26139	pM6	7.13477	7.10805	7.13002	7.12428	0.0142529	1.48279	1.41803	1.39223	1.43102	0.0466578
606.964	3	1817.87	(B-M-l-A-Q-(G-)K-A-G-)(B-M-l-A-Q-)K	1817.86	-3.31592	pDP54	8.04657	8.0574	8.04835	8.05077	0.00580867	3.11146	3.09204	2.94298	3.04883	0.0921772
607.293	3	1818.86	(B-M-l-A-E-(G-)K-A-G-)(B-M-l-A-Q-)K	1818.85	-6.42202	pDP54	8.5938	8.4921	8.50508	8.53033	0.0553506	0.36028	1.5096	1.46381	1.11123	0.650745
623.969	3	1868.89	(B-U-l-A-Q-(G-)K-A-G-)(B-M-l-A-Q-)K-A	1868.87	-6.61686	pDP55	9.68618	9.6842	9.69588	9.68876	0.00625198	0.335112	0.315274	0.353982	0.334789	0.0193562
630.645	3	1888.91	(B-M-l-A-Q-(G-)K-A-G-)(B-M-l-A-Q-)K-A	1888.9	-6.79067	pDP55	8.28158	8.29653	8.30965	8.29592	0.0140433	10.6328	11.4138	10.7816	10.9428	0.414648
630.972	3	1889.89	(B-M-l-A-E-(G-)K-A-G-)(B-M-l-A-Q-)K-A	1889.88	-4.70083	pDP55	8.85985	8.85427	8.86873	8.86095	0.00729579	6.50392	6.47972	6.56938	6.51767	0.0463854
631.301	3	1890.88	(B-M-l-A-E-(G-)K-A-G-)(B-M-l-A-E-)K-A	1890.87	-6.38666	pDP55	9.31612	9.31248	9.30358	9.31073	0.00644846	1.1963	1.13274	1.05812	1.12906	0.0691637
654.323	3	1959.95	(B-M-l-A-Q-(G-)K-A-G-)(B-M-l-A-Q-)K-A-A	1959.94	-4.48021	pDP56	8.37943	8.41383	8.40748	8.40025	0.0183052	1.98699	2.1532	2.15375	2.09798	0.0961236
654.651	3	1960.93	(B-M-l-A-E-(G-)K-A-G-)(B-M-l-A-Q-)K-A-A	1960.92	-5.74859	pDP56	8.97703	8.95307	8.96653	8.96554	0.0120139	0.887561	0.53764	0.909987	0.778396	0.208802
918.778	3	2753.31	((B-M-l-A-Q-(G-)K-A-G-)(B-M-l-A-Q-)K-A-G-)(B-M-l-A-Q-)K	2753.31	-1.70516	pTP554	9.11403	9.08957	9.08362	9.09574	0.0161203	0.297561	0.343606	0.29857	0.313246	0.0262976
942.461	3	2824.36	((B-M-l-A-Q-(G-)K-A-G-)(B-M-l-A-Q-)K-A-G-)(B-M-l-A-Q-)K-A	2824.34	-5.86809	pTP555	9.31612	9.29302	9.30358	9.30424	0.0115639	1.10107	1.60207	1.25677	1.31997	0.256409
942.784	3	2825.33	((B-M-l-A-Q-(G-)K-A-G-)(B-M-l-A-E-)K-A-G-)(B-M-l-A-Q-)K-A	2825.33	-0.0768916	pTP555	9.66823	9.66487	9.67525	9.66945	0.00529751	1.38745	1.46407	1.50351	1.45168	0.0590155
943.113	3	2826.32	((B-M-l-A-E-(G-)K-A-G-)(B-M-l-A-Q-)K-A-G-)(B-M-l-A-E-)K-A	2826.31	-1.86052	pTP555	10.1368	10.1547	10.145	10.1455	0.00895146	0.407105	0.362363	0.49595	0.421806	0.0679962
												100	100	100

### Sheet: ATCC 15698
Species	Bifidobacterium breve ATCC 15698						RT					Abundance (%)
Feature_mz	Charge_state	MW	Seq	Theo_MW	err	Class	14601-1	14601-2	14601-3	Average	Std.	14601-1	14601-2	14601-3	Average	Std.
499.215	1	498.208	B-M-l	498.206	-2.91064	pM0	2.57047	2.56707	2.56138	2.56631	0.00458925	0.4616	0.404934	0.430136	0.432223	0.0283906
570.253	1	569.246	B-M-l(-A)	569.243	-4.96923	pM1	5.85478	5.8526	5.8481	5.85183	0.00340793	0.701584	0.728512	0.736939	0.722345	0.0184669
680.346	1	679.339	M-l(-A-Q-(G-)K)	679.339	-0.35597	pM4	2.94513	2.97917	2.97432	2.96621	0.0184095	2.96382	2.53639	2.54613	2.68211	0.244014
698.313	1	697.306	B-M-l(-A-Q)	697.302	-5.35971	pM2	5.10972	5.10415	5.09988	5.10458	0.00493097	1.24357	1.27989	1.32397	1.28248	0.040264
699.294	1	698.287	B-M-l(-A-E)	698.286	-1.62206	pM2	7.07052	7.07323	7.0791	7.07428	0.00438694	0.25433	0.261068	0.260053	0.258484	0.00363264
432.205	2	862.395	B-U-l(-A-Q-(G-)K)	862.392	-3.0667	pM4	7.80485	7.8048	7.81352	7.80772	0.0050182	0.546895	0.482609	0.464266	0.497923	0.0433912
442.218	2	882.421	B-M-l(-A-Q-(G-)K)	882.418	-3.37323	pM4	2.94513	2.97917	2.97432	2.96621	0.0184095	21.1682	18.7509	19.0724	19.6638	1.31273
442.71	2	883.406	B-M-l(-A-E-(G-)K)	883.402	-4.57744	pM4	5.77598	5.8002	5.77305	5.78308	0.0149006	3.63946	3.28044	3.179	3.3663	0.241939
449.224	2	896.434	B-M-l(-A-Q-K-A)	896.434	-0.216583	pM4	2.41973	2.45558	2.42938	2.4349	0.0185508	0.711326	0.74898	0.799539	0.753281	0.0442634
467.725	2	933.435	B-U-l(-A-Q-(G-)K-A)	933.429	-5.85743	pM5	8.3366	8.34225	8.36293	8.34726	0.0138634	0.252763	0.253662	0.256058	0.254161	0.00170309
477.737	2	953.459	B-M-l(-A-Q-(G-)K-A)	953.455	-4.17715	pM5	5.5683	5.55682	5.54363	5.55625	0.0123431	21.253	23.1004	23.472	22.6085	1.18844
478.229	2	954.443	B-M-l(-A-E-(G-)K-A)	954.439	-4.16969	pM5	6.85895	6.85592	6.87555	6.86347	0.010569	4.40255	4.3501	4.23167	4.32811	0.0875365
513.256	2	1024.5	B-M-l(-A-Q-(G-)K-A-A)	1024.49	-4.65013	pM6	6.17363	6.16212	6.15298	6.16291	0.0103479	7.8495	8.0449	7.9937	7.9627	0.101322
513.748	2	1025.48	B-M-l(-A-E-(G-)K-A-A)	1025.48	-4.29732	pM6	7.12557	7.14462	7.14283	7.13767	0.0105216	1.26107	1.25691	1.25084	1.25627	0.00514539
808.403	2	1614.79	(B-M-l-A-Q-(G-)K-A-G-)(M-l-A-Q-)K	1614.78	-4.2711	pDP54	7.92823	7.957	7.955	7.94674	0.0160623	0.153863	0.150788	0.134899	0.146517	0.0101781
606.965	3	1817.87	(B-M-l-A-Q-(G-)K-A-G-)(B-M-l-A-Q-)K	1817.86	-5.42134	pDP54	7.94723	7.95692	7.95487	7.95301	0.00510289	8.4732	8.18381	7.76263	8.13988	0.357316
607.293	3	1818.86	(B-M-l-A-E-(G-)K-A-G-)(B-M-l-A-Q-)K	1818.85	-4.93066	pDP54	8.49312	8.49983	8.49993	8.49763	0.00390706	3.28544	3.17707	3.07982	3.18078	0.10286
607.62	3	1819.84	(B-M-l-A-E-(G-)K-A-G-)(B-M-l-A-E-)K	1819.83	-3.48944	pDP54	8.94077	8.94077	8.945	8.94218	0.00244412	0.1618	0.176663	0.168496	0.168986	0.00744326
630.644	3	1888.91	(B-M-l-A-Q-(G-)K-A-G-)(B-M-l-A-Q-)K-A	1888.9	-5.91427	pDP55	8.29773	8.30357	8.30355	8.30162	0.00336308	8.55692	9.56927	9.33808	9.15475	0.530489
630.97	3	1889.89	(B-M-l-A-E-(G-)K-A-G-)(B-M-l-A-Q-)K-A	1889.88	-2.18944	pDP55	8.86317	8.7536	8.86868	8.82848	0.0649095	2.94958	3.22385	3.26788	3.14711	0.172472
631.3	3	1890.88	(B-M-l-A-E-(G-)K-A-G-)(B-M-l-A-E-)K-A	1890.87	-4.93039	pDP55	9.33507	9.32082	9.327	9.32763	0.00714571	0.296052	0.305743	0.283992	0.295262	0.0108971
654.323	3	1959.95	(B-M-l-A-Q-(G-)K-A-G-)(B-M-l-A-Q-)K-A-A	1959.94	-5.2664	pDP56	8.39575	8.4211	8.42125	8.4127	0.0146793	3.28286	3.26365	3.30504	3.28385	0.0207136
654.651	3	1960.93	(B-M-l-A-E-(G-)K-A-G-)(B-M-l-A-Q-)K-A-A	1960.92	-4.88029	pDP56	8.9805	8.98035	8.96598	8.97561	0.00833824	0.960729	1.00653	0.892604	0.953288	0.0573267
918.78	3	2753.32	((B-M-l-A-Q-(G-)K-A-G-)(B-M-l-A-Q-)K-A-G-)(B-M-l-A-Q-)K	2753.31	-4.01521	pTP554	9.03968	9.01922	9.02513	9.02801	0.0105324	1.40709	1.53975	1.66222	1.53635	0.1276
919.107	3	2754.3	((B-M-l-A-Q-(G-)K-A-G-)(B-M-l-A-E-)K-A-G-)(B-M-l-A-Q-)K	2754.29	-2.46523	pTP554	9.4136	9.39922	9.4055	9.40611	0.00721076	0.927808	0.967815	0.921302	0.938975	0.0251874
942.46	3	2824.36	((B-M-l-A-Q-(G-)K-A-G-)(B-M-l-A-Q-)K-A-G-)(B-M-l-A-Q-)K-A	2824.34	-4.73068	pTP555	9.33507	9.30142	9.327	9.32116	0.0175684	1.62959	1.84363	1.84175	1.77166	0.123033
942.788	3	2825.34	((B-M-l-A-Q-(G-)K-A-G-)(B-M-l-A-E-)K-A-G-)(B-M-l-A-Q-)K-A	2825.33	-5.041	pTP555	9.68732	9.6732	9.6995	9.68667	0.0131618	0.798763	0.626729	0.879259	0.76825	0.129
966.138	3	2895.39	((B-M-l-A-Q-(G-)K-A-G-)(B-M-l-A-Q-)K-A-G-)(B-M-l-A-Q-)K-A-A	2895.38	-4.00308	pTP556	9.3942	9.37985	9.38613	9.38673	0.00719344	0.406538	0.485024	0.445366	0.445643	0.0392438
												100	100	100

### Sheet: ATCC 15707
Species	Bifidobacterium longum ATCC 15707						RT					Abundance (%)
Feature_mz	Charge_state	MW	Seq	Theo_MW	err	Class	11847-1	11847-2	11847-3	Average	Std.	11847-1	11847-2	11847-3	Average	Std.
499.213	1	498.206	B-M-l	498.206	-0.154852	pM0	2.5507	2.56248	2.57228	2.56182	0.0108068	1.04068	0.92449	0.818128	0.927766	0.111313
570.253	1	569.246	B-M-l(-A)	569.243	-5.02091	pM1	5.80538	5.82383	5.82313	5.81745	0.0104559	1.24591	1.13892	1.1497	1.17818	0.0589029
698.311	1	697.304	B-M-l(-A-Q)	697.302	-2.6878	pM2	5.03037	5.07747	5.07503	5.06096	0.0265187	1.71166	1.58448	1.59669	1.63094	0.0701711
699.295	1	698.288	B-M-l(-A-E)	698.286	-2.56506	pM2	7.03203	7.053	7.046	7.04368	0.0106745	0.455782	0.442858	0.429173	0.442604	0.0133063
442.711	2	883.407	B-M-l(-A-E-O-A)	883.402	-5.40462	pM4	3.733	3.76362	3.781	3.75921	0.0243021	0.63991	0.832758	0.77644	0.749703	0.0991653
477.736	2	953.457	B-M-l(-A-Q-O-A-A)	953.455	-1.34258	pM5	2.5507	2.56248	2.59083	2.56801	0.0206287	1.06135	1.80552	1.72003	1.52897	0.407216
485.735	2	969.455	B-M-l(-A-Q-(S-)O-A)	969.45	-4.4116	pM5	2.66322	2.67455	2.70368	2.68048	0.0208756	2.71973	2.56798	2.59014	2.62595	0.0819654
521.253	2	1040.49	B-M-l(-A-Q-(S-)O-A-A)	1040.49	-4.07878	pM6	4.3882	4.433	4.45732	4.42617	0.0350606	0.958074	0.696492	0.962698	0.872422	0.152377
536.259	2	1070.5	B-M-l(-A-Q-(T-A-S-)O)	1070.5	-4.36785	pM6	3.45025	3.4842	3.51315	3.48253	0.0314831	1.20353	1.01737	0.945079	1.05533	0.133339
561.765	2	1121.52	B-U-l(-A-Q-(A-T-A-S-)O)	1121.51	-6.52094	pM7	8.08722	8.10965	8.1183	8.10506	0.0160429	0.99596	0.631281	0.595838	0.741026	0.221489
571.777	2	1141.54	B-M-l(-A-Q-(A-T-A-S-)O)	1141.54	-3.77819	pM7	5.69983	5.72572	5.72767	5.71774	0.0155373	25.0062	23.5278	22.8921	23.8087	1.0847
572.269	2	1142.52	B-M-l(-A-E-(A-T-A-S-)O)	1142.52	-3.86942	pM7	6.64828	6.66955	6.66252	6.66012	0.0108346	4.78219	4.45903	4.27243	4.50455	0.257908
578.784	2	1155.55	B-M-l(-A-Q-(A-T-A-S-)K)	1155.55	-1.98453	pM7	6.82388	6.83632	6.846	6.8354	0.0110868	1.18386	0.963295	1.07445	1.07387	0.110282
597.283	2	1192.55	B-U-l(-A-Q-(A-T-A-S-)O-A)	1192.55	-3.91509	pM8	8.57628	8.57573	8.59043	8.58082	0.00833282	0.653304	0.559367	0.554886	0.589186	0.0555734
607.295	2	1212.58	B-M-l(-A-Q-(A-T-A-S-)O-A)	1212.57	-3.42898	pM8	6.64828	6.66955	6.64397	6.65393	0.0136956	28.7925	27.9804	29.1281	28.6337	0.590125
607.788	2	1213.56	B-M-l(-A-E-(A-T-A-S-)O-A)	1213.56	-3.60046	pM8	7.26712	7.2698	7.28582	7.27424	0.0101112	8.39219	10.0234	9.12161	9.17906	0.817111
614.304	2	1226.59	B-M-l(-A-Q-(A-T-A-S-)K-A)	1226.59	-4.3551	pM8	7.3866	7.38525	7.38943	7.38709	0.00213505	1.01845	1.09016	1.1886	1.09907	0.0854251
642.814	2	1283.61	B-M-l(-A-Q-(A-T-A-S-)O-A-A)	1283.61	-3.44782	pM9	6.87897	6.89613	6.89715	6.89075	0.0102173	5.86656	6.03919	6.40556	6.10377	0.275241
643.306	2	1284.6	B-M-l(-A-E-(A-T-A-S-)O-A-A)	1284.59	-3.29854	pM9	7.51085	7.52525	7.52443	7.52018	0.00808841	0.794712	0.828286	0.836098	0.819699	0.0219886
756.029	3	2265.07	(B-M-l-A-Q-(A-T-A-S-)O-A-T-A-S-)(B-M-l-A-Q-)O	2265.05	-3.0745	pDP86	8.43482	8.42323	8.45048	8.43618	0.0136759	0.553946	0.524577	0.530546	0.536356	0.015523
779.708	3	2336.1	(B-M-l-A-Q-(A-T-A-S-)O-A-A-T-A-S-)(B-M-l-A-Q-)O	2336.12	-2.1885	pDP87	8.6161	8.60598	8.61875	8.61361	0.00673742	2.9324	3.44059	3.05507	3.14269	0.265184
780.039	3	2337.09	(B-M-l-A-Q-(A-T-A-S-)O-A-A-T-A-S-)(B-M-l-A-E-)O	2337.12	-5.763	pDP87	9.11315	9.104	9.113	9.11005	0.00523999	1.04963	1.01179	1.0135	1.02498	0.0213714
797.346	3	2389.01	B-m(-l-A-Q)(-B-m(-l-A-Q-(A-S-)K-A)(-B-U-l-A-Q))	2389.03	5.42255	pTG262	8.6161	8.60598	8.61875	8.61361	0.00673742	0.641308	0.645577	0.560154	0.615679	0.0481341
803.387	3	2407.14	(B-M-l-A-Q-(A-T-A-S-)O-A-A-T-A-S-)(B-M-l-A-Q-)O-A	2407.16	-2.2304	pDP88	8.97552	8.97618	8.95725	8.96965	0.0107439	2.84637	2.9766	3.52974	3.11757	0.362845
803.717	3	2408.13	(B-M-l-A-E-(A-T-A-S-)O-A-A-T-A-S-)(B-M-l-A-Q-)O-A	2408.12	-4.33627	pDP88	9.50227	9.34227	9.32953	9.39136	0.0962626	0.485312	1.5	1.22207	1.06913	0.524348
821.024	3	2460.05	B-m(-l-A-Q)(-B-m(-l-A-Q-(A-S-)K-A-A)(-B-U-l-A-Q))	2460.07	6.49411	pTG272	8.97552	8.97618	8.95725	8.96965	0.0107439	0.534357	0.537394	0.633426	0.568392	0.0563416
827.066	3	2478.18	(B-M-l-A-Q-(A-T-A-S-)O-A-A-T-A-S-)(B-M-l-A-Q-)O-A-A	2478.17	-2.56392	pDP89	9.0929	9.085	9.06322	9.08037	0.0153733	1.04042	1.03665	1.12712	1.06806	0.0511777
847.402	3	2539.19	((B-U-l-A-Q-K-A-S-)(U-l-A-Q-)K-A-A-T-A-S-)(M-l-A-Q-)O	2539.2	6.84664	pTP457	8.59575	8.5865	8.59917	8.59381	0.00655338	0.806911	0.575387	0.584337	0.655545	0.131163
871.084	3	2610.23	((B-M-l-A-Q-K-A-S-)(B-M-l-A-Q-)K-A-A-S-)(M-l-A-Q-)O	2610.25	7.27607	pTP455	8.95605	8.9567	8.93697	8.94991	0.0112101	0.586782	0.638345	0.686229	0.637119	0.049735
												100	100	100

### Sheet: CSCC 1901
Species	Bifidobacterium longum CSCC 1901						RT					Abundance (%)
Feature_mz	Charge_state	MW	Seq	Theo_MW	err	Class	12585-1	12585-2	12585-3	Average	Std.	12585-1	12585-2	12585-3	Average	Std.
499.214	1	498.207	B-M-l	498.206	-2.11438	pM0	2.584	2.57653	2.55007	2.5702	0.0178312	0.388911	0.539424	0.577376	0.501904	0.0996773
570.253	1	569.246	B-M-l(-A)	569.243	-4.24878	pM1	5.7777	5.84373	5.82617	5.81587	0.0342004	0.82637	0.824885	0.805961	0.819072	0.0113782
698.313	1	697.306	B-M-l(-A-Q)	697.302	-6.00263	pM2	4.99173	5.08528	5.0832	5.05341	0.0534199	1.49633	1.69278	1.64464	1.61125	0.102397
699.295	1	698.287	B-M-l(-A-E)	698.286	-2.16518	pM2	6.972	7.05603	7.05473	7.02759	0.0481458	0.247364	0.286214	0.30057	0.278049	0.0275264
457.223	2	912.432	B-M-l(-A-Q-(S-)K)	912.429	-3.66388	pM4	3.05135	3.11453	3.07937	3.08175	0.031659	0.436768	0.632631	0.634751	0.56805	0.113698
485.734	2	969.454	B-M-l(-A-Q-(S-)O-A)	969.45	-4.18852	pM5	2.63895	2.70792	2.6622	2.66969	0.0350879	1.25827	1.29831	1.6739	1.41016	0.229285
492.742	2	983.469	B-M-l(-A-Q-(A-S-)K)	983.466	-2.69806	pM5	5.60263	5.64958	5.62793	5.62672	0.0234986	0.51588	0.669019	0.65872	0.61454	0.0855966
505.757	2	1009.5	M-l(-A-Q-(A-T-A-S-)O-A)	1009.49	-5.82917	pM8	6.2054	6.222	6.218	6.21513	0.00866333	0.217108	0.245125	0.231843	0.231359	0.0140149
521.253	2	1040.49	B-M-l(-A-Q-(A-S-)O-A)	1040.49	-3.7214	pM6	4.36597	4.44778	4.43843	4.41739	0.0447825	0.754321	0.616141	0.676478	0.682313	0.0692746
528.26	2	1054.5	B-M-l(-A-Q-(S-)K-A-A)	1054.5	-1.84347	pM6	6.60142	6.59792	6.60232	6.60055	0.00232451	0.392886	0.401805	0.429206	0.407966	0.0189276
536.257	2	1070.5	B-M-l(-A-Q-(T-A-S-)O)	1070.5	-1.4432	pM6	3.43652	3.496	3.4825	3.47167	0.0311849	0.388258	0.429408	0.43198	0.416549	0.0245338
543.267	2	1084.52	B-M-l(-A-Q-(T-A-S-)K)	1084.51	-4.75384	pM6	6.27307	6.27558	6.2719	6.27352	0.00188245	0.331676	0.379785	0.374784	0.362082	0.0264507
561.764	2	1121.51	B-U-l(-A-Q-(A-T-A-S-)O)	1121.51	-3.25055	pM7	8.11393	8.11518	8.13118	8.1201	0.00961878	0.347882	0.291023	0.289591	0.309499	0.0332485
568.771	2	1135.53	B-U-l(-A-Q-(A-T-A-S-)K)	1135.52	-2.41001	pM7	8.80135	8.814	8.80398	8.80644	0.00667446	0.220364	0.226293	0.219933	0.222197	0.00355364
571.777	2	1141.54	B-M-l(-A-Q-(A-T-A-S-)O)	1141.54	-3.89557	pM7	5.691	5.74435	5.71988	5.71841	0.0267055	11.0686	10.485	10.581	10.7115	0.312942
572.269	2	1142.52	B-M-l(-A-E-(A-T-A-S-)O)	1142.52	-3.22828	pM7	6.6562	6.6576	6.66842	6.66074	0.0066859	2.04926	2.04482	2.03135	2.04181	0.009323
578.785	2	1155.56	B-M-l(-A-Q-(A-T-A-S-)K)	1155.55	-4.91729	pM7	6.84015	6.82692	6.84508	6.83738	0.00939403	7.93346	8.49677	8.47935	8.30319	0.320319
579.276	2	1156.54	B-M-l(-A-E-(A-T-A-S-)K)	1156.53	-1.85598	pM7	7.42857	7.42673	7.42503	7.42678	0.00176709	1.10026	1.24685	1.25335	1.20015	0.086568
597.282	2	1192.55	B-U-l(-A-Q-(A-T-A-S-)O-A)	1192.55	-3.29268	pM8	8.5804	8.58513	8.58573	8.58376	0.00292144	0.683934	0.537366	0.567342	0.596214	0.0774319
607.298	2	1212.58	B-M-l(-A-Q-(A-T-A-S-)O-A)	1212.57	-7.14271	pM8	6.6562	6.63905	6.64987	6.64837	0.00867212	34.2947	31.758	31.9308	32.6612	1.41729
607.787	2	1213.56	B-M-l(-A-E-(A-T-A-S-)O-A)	1213.56	-2.52408	pM8	7.2757	7.2861	7.287	7.28293	0.00628039	7.81282	7.53659	7.36189	7.57044	0.227361
614.305	2	1226.6	B-M-l(-A-Q-(A-T-A-S-)K-A)	1226.59	-5.98134	pM8	7.37847	7.38958	7.39583	7.38796	0.00879625	7.64795	8.50484	8.46441	8.20573	0.483474
614.795	2	1227.57	B-M-l(-A-E-(T-A-S-)K-A-A)	1227.57	-2.41776	pM8	8.62688	8.6483	8.65283	8.64267	0.0138602	2.5872	3.04654	2.99031	2.87468	0.250551
642.814	2	1283.61	B-M-l(-A-Q-(A-T-A-S-)O-A-A)	1283.61	-2.91604	pM9	6.89697	6.89323	6.90152	6.89724	0.00414837	3.67958	3.55932	3.46461	3.56784	0.107737
643.306	2	1284.6	B-M-l(-A-E-(A-T-A-S-)O-A-A)	1284.59	-3.04724	pM9	7.52215	7.52423	7.53392	7.52677	0.00627909	0.38615	0.400778	0.417696	0.401541	0.0157871
649.822	2	1297.63	B-M-l(-A-Q-(A-T-A-S-)K-A-A)	1297.62	-4.02942	pM9	7.52885	7.52423	7.54717	7.53342	0.0121295	0.981141	1.29064	1.26771	1.17983	0.172452
779.707	3	2336.1	(B-M-l-A-Q-(A-T-A-S-)O-A-T-A-S-)(B-M-l-A-Q-)O-A	2336.1	-2.08606	pDP87	8.60652	8.61802	8.614	8.61284	0.00583644	1.69511	1.61412	1.57481	1.62801	0.0613416
780.038	3	2337.09	(B-M-l-A-E-(A-T-A-S-)O-A-T-A-S-)(B-M-l-A-Q-)O-A	2337.08	-5.42915	pDP87	8.96	8.994	8.963	8.97233	0.0188237	0.226236	0.22662	0.245745	0.232867	0.0111544
784.381	3	2350.12	(B-M-l-A-Q-(A-T-A-S-)K-A-T-A-S-)(B-M-l-A-Q-)O-A	2350.11	-3.58603	pDP87	9.0585	9.07238	9.06488	9.06526	0.00694915	1.84194	2.07721	2.00804	1.97573	0.120918
784.71	3	2351.11	(B-M-l-A-E-(A-T-A-S-)K-A-T-A-S-)(B-M-l-A-Q-)O-A	2351.1	-4.66472	pDP87	9.56723	9.591	9.57603	9.57809	0.0120159	0.228147	0.266265	0.307484	0.267298	0.0396785
789.054	3	2364.14	(B-M-l-A-Q-(A-T-A-S-)K-A-A-T-A-S-)(B-M-l-A-Q-)K	2364.13	-5.35523	pDP87	9.43882	9.4584	9.43975	9.44566	0.0110469	0.767741	0.835197	0.95864	0.85386	0.0968082
803.39	3	2407.15	(B-M-l-A-Q-(A-T-A-S-)O-A-A-T-A-S-)(B-M-l-A-Q-)O-A	2407.17	9.57637	pDP88	8.96047	8.99375	8.98235	8.97886	0.0169146	2.47052	2.47033	2.39407	2.44497	0.0440835
803.716	3	2408.13	(B-M-l-A-E-(A-T-A-S-)O-A-A-T-A-S-)(B-M-l-A-Q-)O-A	2408.12	-3.75479	pDP88	9.34085	9.37187	9.3621	9.35827	0.0158587	1.14482	1.07136	1.00869	1.07496	0.0681354
808.062	3	2421.16	(B-M-l-A-Q-(A-T-A-S-)K-A-A-T-A-S-)(B-M-l-A-Q-)O-A	2421.19	-6.2107	pDP88	9.4	9.43015	9.42032	9.41682	0.0153758	1.54819	1.88061	1.82143	1.75008	0.177326
812.732	3	2435.17	(B-M-l-A-Q-(A-T-A-S-)K-A-A-T-A-S-)(B-M-l-A-Q-)K-A	2435.17	-3.47158	pDP88	9.77583	9.80942	9.79325	9.79283	0.0167955	0.586501	0.774814	0.711774	0.69103	0.0958551
821.027	3	2460.06	B-m(-l-A-Q)(-B-m(-l-A-Q)(-B-U-l-A-Q-(A-S-)K-A-A))	2460.07	2.11083	pTG227	8.96047	8.994	8.98235	8.97894	0.0170249	0.770238	0.525209	0.439044	0.578164	0.17183
827.066	3	2478.18	(B-M-l-A-Q-(A-T-A-S-)O-A-A-T-A-S-)(B-M-l-A-Q-)O-A-A	2478.17	-1.833	pDP89	9.07795	9.09182	9.09108	9.08695	0.00780285	0.404505	0.455759	0.443227	0.434497	0.026719
831.74	3	2492.2	(B-M-l-A-Q-(A-T-A-S-)K-A-A-T-A-S-)(B-M-l-A-Q-)O-A-A	2492.19	-4.1553	pDP89	9.45913	9.47782	9.479	9.47198	0.0111441	0.268645	0.362163	0.327465	0.319424	0.0472747
												100	100	100

### Sheet: ATCC 15697
Species	Bifidobacterium longum ATCC 15697						RT					Abundance (%)
Feature_mz	Charge_state	MW	Seq	Theo_MW	err	Class	14602-1	14602-2	14602-3	Average	Std.	14602-1	14602-2	14602-3	Average	Std.
499.214	1	498.206	B-M-l	498.206	-0.675321	pM0	2.54863	2.56508	2.58308	2.5656	0.0172308	0.650654	0.586664	0.608179	0.615166	0.0325621
570.254	1	569.246	B-M-l(-A)	569.243	-5.71184	pM1	5.81143	5.85117	5.8463	5.8363	0.0216722	0.686208	0.706628	0.706056	0.699631	0.0116276
698.313	1	697.306	B-M-l(-A-Q)	697.302	-5.7495	pM2	5.06158	5.10165	5.09523	5.08616	0.0215207	1.38466	1.39328	1.34636	1.37477	0.0249759
699.295	1	698.287	B-M-l(-A-E)	698.286	-2.27623	pM2	7.03608	7.06517	7.05953	7.05359	0.0154244	0.243888	0.234823	0.238422	0.239044	0.00456478
485.735	2	969.455	B-M-l(-A-Q-(S-)O-A)	969.45	-4.70268	pM5	2.66077	2.69647	2.71515	2.69079	0.0276318	2.95583	2.72992	2.8451	2.84362	0.112958
486.226	2	970.438	B-M-l(-A-E-(S-)O-A)	970.434	-3.50061	pM5	5.54	5.59707	5.59757	5.57821	0.0330927	0.394701	0.404158	0.405688	0.401516	0.00595073
505.757	2	1009.5	M-l(-A-Q-(A-T-A-S-)O-A)	1009.49	-5.93899	pM8	6.19362	6.23118	6.20967	6.21149	0.0188495	0.405345	0.399228	0.432007	0.412193	0.0174291
521.253	2	1040.49	B-M-l(-A-Q-(A-S-)O-A)	1040.49	-3.82111	pM6	4.41418	4.4892	4.50522	4.46953	0.0485989	1.55408	1.61275	1.35588	1.50757	0.134604
521.744	2	1041.47	B-M-l(-A-E-(S-)O-A-A)	1041.47	-2.88419	pM6	6.41772	6.43453	6.42347	6.42524	0.00854726	0.255663	0.28131	0.255483	0.264152	0.0148596
571.778	2	1141.54	B-M-l(-A-Q-(T-A-S-)O-A)	1141.54	-5.45242	pM7	5.97632	5.99592	5.997	5.98974	0.0116414	3.08236	3.0654	3.11855	3.08877	0.0271448
572.269	2	1142.52	B-M-l(-A-E-(A-T-A-S-)O)	1142.52	-4.40569	pM7	6.8456	6.84818	6.85328	6.84902	0.00390976	0.577309	0.620525	0.63444	0.610758	0.0297916
597.283	2	1192.55	B-U-l(-A-Q-(T-A-S-)O-A-A)	1192.55	-3.94382	pM8	8.58125	8.58065	8.57673	8.57954	0.00245291	0.783825	0.823976	0.819847	0.809216	0.0220857
607.297	2	1212.58	B-M-l(-A-Q-(A-T-A-S-)O-A)	1212.57	-6.65578	pM8	6.65032	6.64843	6.6416	6.64678	0.0045866	50.5738	49.8385	50.6153	50.3426	0.437009
607.788	2	1213.56	B-M-l(-A-E-(A-T-A-S-)O-A)	1213.56	-4.82599	pM8	7.2706	7.2706	7.26145	7.26755	0.00528275	7.32255	7.31831	7.46032	7.36706	0.0807927
614.304	2	1226.59	B-M-l(-A-Q-(A-T-A-S-)K-A)	1226.59	-4.6432	pM8	7.3833	7.38603	7.374	7.38111	0.00630823	0.657882	0.686093	0.727753	0.690576	0.0351504
642.814	2	1283.61	B-M-l(-A-Q-(A-T-A-S-)O-A-A)	1283.61	-3.30893	pM9	6.87813	6.89667	6.88312	6.88597	0.00959097	4.02201	4.25067	4.16843	4.14704	0.115818
643.306	2	1284.6	B-M-l(-A-E-(A-T-A-S-)O-A-A)	1284.59	-2.67502	pM9	7.5086	7.5261	7.51713	7.51728	0.00875089	0.428125	0.497526	0.455758	0.460469	0.0349396
722.348	3	2164.02	(B-M-l-A-Q-(A-T-A-S-)O-A-S-)(B-M-l-A-Q-)O-A	2164.01	-4.35385	pDP85	8.51143	8.52155	8.5178	8.51693	0.00511442	0.367168	0.350227	0.360447	0.359281	0.00853024
735.696	3	2204.07	(B-M-l-A-Q-(A-T-A-S-)O-A-A-T-A-S-)(M-l-A-Q-)O-A	2204.05	-4.85544	pDP88	8.94248	8.96028	8.93973	8.9475	0.0111558	0.249136	0.259381	0.22894	0.245819	0.0154892
746.028	3	2235.06	(B-M-l-A-Q-(A-T-A-S-)O-A-A-S-)(B-M-l-A-Q-)O-A	2235.05	-5.65894	pDP86	8.65967	8.65895	8.65505	8.65789	0.00248453	0.263126	0.288006	0.24913	0.266754	0.0196903
779.712	3	2336.11	(B-M-l-A-Q-(A-T-A-S-)O-A-A-T-A-S-)(B-M-l-A-Q-)O	2336.12	-2.8996	pDP87	8.82443	8.82282	8.82248	8.82324	0.00104301	2.40944	1.95949	2.13646	2.16846	0.226679
780.039	3	2337.09	(B-M-l-A-E-(A-T-A-S-)O-A-A-T-A-S-)(B-M-l-A-Q-)O	2337.12	-5.7096	pDP87	9.1577	9.19575	9.19533	9.18293	0.0218489	0.619563	0.556668	0.630983	0.602405	0.0400184
796.716	3	2387.13	(B-M-l-A-E-(A-T-A-S-)O-A-A-T-A-S-)(B-U-l-A-Q-)O-A	2387.14	7.43632	pDP88	10.1673	10.1781	10.1781	10.1745	0.00622585	0.264665	0.210357	0.270717	0.24858	0.03324
797.345	3	2389.01	B-m(-l-A-Q)(-B-m(-l-A-Q-(A-S-)K-A)(-B-U-l-A-Q))	2389.03	6.35647	pTG262	8.82443	8.82282	8.82248	8.82324	0.00104301	0.464446	0.60949	0.369228	0.481055	0.120989
803.392	3	2407.15	(B-M-l-A-Q-(A-T-A-S-)O-A-A-T-A-S-)(B-M-l-A-Q-)O-A	2407.17	-5.8481	pDP88	8.98135	8.99918	8.9989	8.99314	0.0102153	10.2963	10.3522	10.0558	10.2348	0.157514
803.716	3	2408.13	(B-M-l-A-E-(A-T-A-S-)O-A-A-T-A-S-)(B-M-l-A-Q-)O-A	2408.14	-3.8315	pDP88	9.4768	9.50802	9.49952	9.49478	0.0161389	2.94892	3.20272	3.02085	3.0575	0.130811
804.046	3	2409.12	(B-M-l-A-E-(A-T-A-S-)O-A-A-T-A-S-)(B-M-l-A-E-)O-A	2409.14	-6.4675	pDP88	9.85348	9.86582	9.86553	9.86161	0.00704029	0.203214	0.234092	0.262056	0.233121	0.0294326
808.062	3	2421.17	(B-M-l-A-Q-(A-T-A-S-)O-A-A-T-A-S-)(B-M-l-A-Q-)K-A	2421.19	-6.4606	pDP88	9.384	9.39063	9.36285	9.37916	0.01451	0.190365	0.249614	0.19877	0.212916	0.0320578
816.039	3	2445.1	B-m(-l-A-Q-O)(-B-m(-l-A-Q-O)(-B-U-l-A-Q-O-A))	2445.1	2.16731	pTG334	8.98135	8.99918	8.9989	8.99314	0.0102153	0.539592	0.575826	0.582362	0.565927	0.0230396
821.027	3	2460.06	B-m(-l-A-Q)(-B-m(-l-A-Q-(A-S-)K-A-A)(-B-U-l-A-Q))	2460.07	2.9274	pTG272	8.98135	8.99918	8.9989	8.99314	0.0102153	2.91224	3.21617	3.0975	3.0753	0.153179
821.353	3	2461.04	B-m(-l-A-E-(A-S-)K-A-A)(-B-m(-l-A-Q)(-B-U-l-A-Q))	2461.05	5.23825	pTG722	9.45732	9.50802	9.49952	9.48828	0.0271526	0.545437	0.629487	0.576912	0.583945	0.0424641
827.066	3	2478.18	(B-M-l-A-Q-(A-T-A-S-)O-A-A-T-A-S-)(B-M-l-A-Q-)O-A-A	2478.2	-2.3617	pDP89	9.07928	9.09715	9.09685	9.09109	0.0102298	0.602172	0.667999	0.604437	0.624869	0.0373689
871.082	3	2610.22	((B-M-l-A-Q-K-A-S-)(B-M-l-A-Q-)K-A-A-S-)(M-l-A-Q-)O	2610.25	9.48103	pTP455	8.96192	8.97975	8.95998	8.96722	0.0108971	0.90893	0.931077	0.916645	0.918884	0.0112418
884.43	3	2650.27	((B-M-l-A-Q-K-A-A-S-)(M-l-A-Q-)K-A-A-T-A-S-)(M-l-A-Q-)O	2650.29	8.96287	pTP467	9.5747	9.64535	9.61753	9.61253	0.03559	0.236342	0.257403	0.245172	0.246306	0.0105761
												100	100	100
