## Supplementary material for "High-throughput Automated Muropeptide Analysis (HAMA) Reveals Peptidoglycan Composition of Gut Microbial Cell Walls": Figure 5 - source data 1

### Sheet: Fig. 5b
Fig. 5b
	Bifidobacterium longum			Bifidobacterium breve
	Muropeptide compositions (% of total)			Muropeptide compositions (% of total)
Symbols	ATCC 15707	CSCC 1901	ATCC 15697	ATCC 15700	CSCC 1900	ATCC 15698
M0	0.928	0.502	0.615	0.355	0.536	0.432
M1	1.178	0.819	0.7	0.649	0.751	0.722
M2	2.074	1.889	1.614	1.334	1.687	1.541
M4	0.75	0	0	0	1.304	0.753
M5	1.529	0	0	0	0	0
M3b	33.068	25.628	6.945	57.875	7.342	25.712
M3Nb	0.741	0.532	0	2.904	0	0.498
M4b	39.784	52.634	60.584	10.832	50.793	26.937
M4Nb	0.589	0.596	0.809	0	0.571	0.254
M5b	6.923	5.149	4.608	6.676	7.6	9.219
D34	4.704	4.958	3.13	12.169	4.152	11.636
D34N	0	0	0	0.6	0	0
D44	4.187	5.961	14.251	1.421	18.557	12.597
D44N	0	0	0.249	0	0.334	0
D45	1.068	0.754	0.625	2.071	2.872	4.237
T335	1.293	0	1.165	2.891	0.313	2.475
T444	0	0	0	0	0	2.54
T445	0	0	0	0.224	3.188	0.446
Glycan-T	1.184	0.578	4.706	0	0	0

### Sheet: Fig. 5c
Fig. 5c
	Bifidobacterium longum			Bifidobacterium breve
Young's modulus	Frequency	Frequency	Frequency	Frequency	Frequency	Frequency
MPa	%	%	%	%	%	%
	ATCC 15707	CSCC 1901	ATCC 15697	ATCC 15700	CSCC 1900	ATCC 15698
0.14286	0	0	0	0	0	0
0.42857	0	0	0	0	0	0
0.71429	0	0	0	0	0	0
1	3.90625	0.09766	0	0	0	0
1.28571	7.12891	2.73438	0	0	0	0
1.57143	9.66797	15.0391	0	0	0	0
1.85714	11.1328	21.6797	1.07422	0	0	0
2.14286	26.5625	26.4648	6.54297	0	0	0
2.42857	13.0859	23.4375	14.8438	0	0	0
2.71429	10.4492	8.98438	22.7539	0	0	0
3	8.49609	1.46484	29.1016	0	0	0
3.28571	8.20313	0.09766	20.1172	0	0	0
3.57143	1.07422	0	2.53906	0	0	0
3.85714	0.19531	0	2.73438	0	0	0
4.14286	0.09766	0	0.29297	0	0	0
4.42857	0	0	0	0	0	0
4.71429	0	0	0	0	0	0
5	0	0	0	0	0	0.09766
5.28571	0	0	0	0	0	0.68359
5.57143	0	0	0	0	0	2.53906
5.85714	0	0	0	0	0	8.20313
6.14286	0	0	0	0	0.09766	6.34766
6.42857	0	0	0	0	0.97656	21.3867
6.71429	0	0	0	0	2.83203	22.0703
7	0	0	0	0	4.49219	21.0938
7.28571	0	0	0	0	7.22656	6.34766
7.57143	0	0	0	0	9.27734	7.12891
7.85714	0	0	0	0	6.64063	2.44141
8.14286	0	0	0	0	11.3281	1.36719
8.42857	0	0	0	0	9.66797	0
8.71429	0	0	0	0	5.66406	0.19531
9	0	0	0	0	9.17969	0
9.28571	0	0	0	0.39063	4.78516	0.09766
9.57143	0	0	0	1.17188	8.10547	0
9.85714	0	0	0	2.05078	7.22656	0
10.1429	0	0	0	2.63672	4.10156	0
10.4286	0	0	0	2.63672	4.58984	0
10.7143	0	0	0	3.22266	2.14844	0
11	0	0	0	4.98047	0.58594	0
11.2857	0	0	0	8.49609	0.68359	0
11.5714	0	0	0	11.0352	0.19531	0
11.8571	0	0	0	21.582	0.09766	0
12.1429	0	0	0	13.2812	0.09766	0
12.4286	0	0	0	9.27734	0	0
12.7143	0	0	0	7.61719	0	0
13	0	0	0	3.41797	0	0
13.2857	0	0	0	3.125	0	0
13.5714	0	0	0	1.07422	0	0
13.8571	0	0	0	2.05078	0	0
14.1429	0	0	0	0.68359	0	0
14.4286	0	0	0	0.39063	0	0
14.7143	0	0	0	0.29297	0	0
15	0	0	0	0.19531	0	0
15.2857	0	0	0	0.29297	0	0
15.5714	0	0	0	0.09766	0	0
15.8571	0	0	0	0	0	0
16.1429	0	0	0	0	0	0
16.4286	0	0	0	0	0	0
16.7143	0	0	0	0	0	0
17	0	0	0	0	0	0
17.2857	0	0	0	0	0	0
17.5714	0	0	0	0	0	0
17.8571	0	0	0	0	0	0
18.1429	0	0	0	0	0	0
18.4286	0	0	0	0	0	0
18.7143	0	0	0	0	0	0
19	0	0	0	0	0	0
19.2857	0	0	0	0	0	0
19.5714	0	0	0	0	0	0
19.8571	0	0	0	0	0	0

### Sheet: Fig. 5d
Fig. 5d
Bifidobacterium longum			Bifidobacterium breve
Young's modulus	Young's modulus	Young's modulus	Young's modulus	Young's modulus	Young's modulus
MPa	MPa	MPa	MPa	MPa	MPa
ATCC 15707	CSCC 1901	ATCC 15697	ATCC 15700	CSCC 1900	ATCC 15698
2.18792	2.20573	1.11967	11.5299	6.67982	9.35983
1.84992	2.10083	1.52438	9.21162	6.74595	8.91303
2.3507	1.20771	0.94224	11.9142	7.44082	8.55553
1.87045	2.25978	2.8926	11.1006	7.69219	9.96937
1.15318	1.88564	1.58409	15.5998	8.12807	11.3046
2.74983	1.20428	1.25311	7.74696	8.54994	10.9922
1.38165	1.96255	1.4024	15.4168	8.72588	8.25151
2.22445	0.91602	2.44585	7.34284	9.89813	8.75983
1.61175	1.32395	2.50244	15.7778	9.96367	8.55982
1.5502	1.50443	1.79152	7.77778	10.0404	7.21715
2.06407	1.74484	2.53006	13.401	10.0572	6.64749
1.89481	1.23311	2.61791	--	10.4024	10.8228
--	1.25864	--	--	11.7304	11.8405
--	--	--	--	12.4261	--
